# TE invasion fuels molecular adaptation in laboratory populations of *Drosophila melanogaster*

**DOI:** 10.1101/2022.06.06.494973

**Authors:** Luyang Wang, Shuo Zhang, Savana Hadjipanteli, Lorissa Saiz, Lisa Nguyen, Efren Silva, Erin S. Kelleher

## Abstract

Transposable elements are mobile genetic parasites that frequently invade new host genomes through horizontal transfer. Invading TEs often exhibit a burst of transposition, followed by reduced transposition rates as repression evolves in the host. We recreated the horizontal transfer of *P*-element DNA transposons into a *D. melanogaster* host, and followed the expansion of TE copies and evolution of host repression in replicate laboratory populations reared at different temperatures. We observed that while populations maintained at high temperatures rapidly go extinct after TE invasion, those maintained at lower temperatures persist, allowing for TE spread and the evolution of host repression. We also surprisingly discovered that invaded populations experienced recurrent insertion of *P*-elements into a specific long non-coding RNA, *lncRNA:CR43651*, and that these insertion alleles are segregating at unusually high frequency in experimental populations, indicative of positive selection. We propose that, in addition to driving the evolution of repression, transpositional bursts of invading TEs can drive molecular adaptation.
