## Supplementary Table 2 for "TE invasion fuels molecular adaptation in laboratory populations of *Drosophila melanogaster*"

### Sheet: Sheet1
Population	Cross-type	Effect Estimate	Standard Error	Z-score	P-value
1	induction	0.0160617	0.0116426	1.37956	0.167722
3	induction	0.0594747	0.0100195	5.93591	2.92213e-09
6	induction	0.0477858	0.0116168	4.11349	3.89716e-05
8	induction	0.0584712	0.0112298	5.20681	1.92112e-07
9	induction	0.0309444	0.0152387	2.03064	0.0422913
10	induction	0.0714251	0.0126191	5.66006	1.51321e-08
12	induction	-0.0316922	0.0104187	-3.04185	0.0023513
21	induction	-0.0572627	0.0183132	-3.12686	0.00176683
24	induction	0.0524338	0.0106895	4.90517	9.33464e-07
25	induction	0.026943	0.0094525	2.85036	0.00436697
1	repression	-0.237027	0.0372611	-6.36125	2.00121e-10
3	repression	-0.136677	0.0152652	-8.9535	3.44373e-19
6	repression	-0.384953	0.083979	-4.58392	4.56333e-06
8	repression	-0.136841	0.0167575	-8.16595	3.18906e-16
9	repression	-0.437873	0.0785579	-5.57389	2.49109e-08
10	repression	-0.234224	0.0309557	-7.56643	3.83631e-14
12	repression	-0.11032	0.01814	-6.08159	1.18994e-09
21	repression	0.129647	0.104176	1.24449	0.213317
24	repression	-0.120277	0.0203902	-5.89876	3.66255e-09
25	repression	-0.104272	0.0176455	-5.90928	3.43607e-09
Supplementary Table 3. Results of logistic regression of F1 ovarian atrophy. Effect estimate and Standard Error refer to the estimated change in odds ratio of atrophy/non-atrophy for each additional generation within each population. Z-scores and P-values indicate the significance of the relationship between generation and atrophy.
