## Supplementary Table 3 for "TE invasion fuels molecular adaptation in laboratory populations of *Drosophila melanogaster*"

### Sheet: Sheet1
Library	Population	Generation	Temp	Total Reads	Total Aligned A4 assembly	Coverage
G51-1	1	51	22	633255990	5.74933e+08	610.192
G51-3	3	51	22	451393966	4.13883e+08	439.145
G51-6	6	51	22	605857910	560040385	594.479
G51-8	8	51	22	474539712	455381030	483.335
G51-9	9	51	22	532804928	513588607	545.144
G51-10	10	51	22	570396318	547708307	581.348
G51-12	12	51	22	406519300	387042220	410.776
G51-21	21	51	22	556060172	534439483	567.292
G51-24	24	51	22	560985332	536962497	569.949
G51-25	25	51	22	654926436	621787247	659.986
G14-24	24	15	27	355095536	325291187	174.596	10.9123
G41-8	8	41	27	328328058	242246232	129.95	7.21944
Supplementary Table 3. Alignment and coverage statistics for whole genome resequencing libraries.
