## Supplementary Table 5 for "TE invasion fuels molecular adaptation in laboratory populations of *Drosophila melanogaster*"

### Sheet: piRNA pop1 raw read count
TE	Pop1.G16	Pop1.G21	Pop1.G26	Pop1.G31	Pop1.G36	Pop1.G51
1731	37570	32283	46502	26501	3939	66743
176	41462	36725	50500	28317	1707	79183
297	153080	179343	254507	136354	6658	324710
412	193188	164072	237412	128087	10290	294749
5S	230	611	840	739	214	421
ACCORD	18545	16828	23194	12890	903	28925
ACCORD2	8645	9072	11028	6748	679	14979
ALUII	6	12	20	6	0	22
ARS406	21162	23396	38275	17497	225	45477
BAGGINS1	57389	50756	69767	38078	7311	103519
BARI	41194	54665	80327	37556	2752	91199
BATUMI	226643	260886	363133	199919	28452	471471
BEL	54560	50153	67327	35339	4754	91807
Bica	13997	11788	16441	8668	1373	22609
BLASTOPIA	33833	30684	46276	20750	2473	49914
BLOOD	146783	128148	178974	91502	5878	206666
BS	100991	113442	157040	92600	9390	239673
BS2	99801	101089	137757	74945	15770	208062
BS3	8339	7223	9729	6056	1235	14135
BS4	11	9	12	14	0	34
BURDOCK	60475	58618	84886	41078	2586	93791
Chimpo	32182	30397	39353	23343	2783	52780
Chouto	14309	11195	14725	8407	1251	23618
CIRCE	94620	127706	182214	98705	7084	194595
COPIA	60417	60912	91490	43648	2183	98169
Copia1	36514	38080	56196	25337	2859	68916
COPIA2	19741	23161	32828	14955	1171	35816
CR1A	219348	244542	373014	186370	18687	387764
DIVER	24346	22279	30711	16387	1670	42616
DIVER2	30509	30349	39705	22123	3533	59816
DNAREP1	31298	31411	47947	19671	1399	49701
DOC	214846	223482	318479	165138	12522	434624
DOC2	25561	25344	35787	18958	2252	45093
DOC3	46076	49390	67370	37575	4639	87689
DOC4	1071	847	1162	744	102	1699
DOC5	7430	7385	9828	5230	414	12622
DOC6	25622	29460	40515	19372	1076	50381
FB4	1561	1888	2959	1343	114	3010
FROGGER	105	64	127	76	7	204
FW	252074	275490	399755	205856	23104	491108
FW2	885	846	1178	603	54	1634
FW3	413	327	485	299	37	740
G	42334	42816	57369	32153	7349	73449
G2	42507	41980	58571	32730	6194	75775
G3	852	972	1319	799	60	2046
G4	17930	21837	30996	16547	1250	40422
G5	3502	2613	3941	2494	522	6844
G5A	2484	2172	2859	1524	239	4706
G6	24492	23978	32493	17154	3018	50329
G7	53	68	100	43	12	103
GTWIN	28029	25941	34143	17911	2666	45912
GYPSY	88566	77000	101083	58003	7531	122450
Gypsy1	32712	29202	38697	21919	3331	55244
GYPSY10	10289	9763	13150	6680	490	15016
GYPSY11	468	489	652	349	14	802
GYPSY12	85276	103472	140679	89180	10337	201361
Gypsy2	48993	44982	61039	31507	4288	80499
GYPSY2	50216	38980	52211	29330	4976	70010
GYPSY3	11060	9754	12704	7510	1116	19629
GYPSY4	35434	32893	45146	23549	2389	61275
GYPSY5	14138	13150	17982	8696	638	25305
GYPSY6	76125	69735	94658	49792	6145	115793
GYPSY6A	9710	8069	11342	6063	940	13814
GYPSY7	2966	3251	4308	2454	225	5726
GYPSY8	15519	15401	19009	12744	3327	32552
GYPSY9	446	500	656	350	29	914
HELENA_RT	5715	5103	7368	4178	395	9259
HELITRON1	15	24	33	13	0	29
HETA	21578	31244	36988	19281	2726	58754
HETRP	42715	48712	73092	34147	1750	88873
HMR1	40	97	108	60	4	132
HMR2	2142	2530	3031	1653	314	4464
HMSBEAGLE	35962	34700	49880	25589	3320	63343
HOBO	7192	6634	8936	5346	680	15798
I	56811	49868	68657	35149	2231	93308
IDEFIX	67893	65269	97452	45042	3461	108099
INVADER1	21734	22509	32663	15347	1283	36960
INVADER2	30026	28706	37676	20856	1813	54006
INVADER3	25667	24673	36529	19864	1959	42990
INVADER4	16447	14377	20366	10533	1409	22747
INVADER5	51	82	85	46	6	125
INVADER6	29594	39681	55479	29341	3183	73473
IVK	38626	33372	45090	24843	1827	66799
Jockey	70073	65159	84705	44535	5110	112805
JOCKEY2	3096	2513	3514	1966	262	5954
LOOPER1	3579	4387	5362	3313	226	9552
M4DM	5739	5995	8775	4875	198	10865
MARINER2	129	181	328	174	17	453
MAX	246918	283018	396459	217928	37670	511057
MDG1	156280	143365	205609	101864	6425	262123
MDG3	77591	89318	135537	60736	4055	144523
MICROPIA	27211	28629	38058	21280	1741	46028
NOMAD	124569	139101	199494	103384	13276	237069
NTS	4828	5735	8035	4897	492	9016
P-element	167	1783	10561	17625	1378	71540
PEN1	3	10	8	4	0	10
PEN2	3	0	4	2	1	4
PEN4	0	1	0	0	0	1
POGO	18342	19735	28715	14858	871	36660
PROTOP	137826	140550	207497	104140	10116	255502
QUASIMODO	65867	61249	86852	43041	2903	116121
QUASIMODO2	15843	14686	20130	10588	659	28867
R1	334902	363946	495402	279565	74359	612491
R1-2	369	389	468	300	97	812
R2	1502	1920	2537	1476	226	3363
ROO	336412	440629	647532	310191	28987	701018
ROOA	69506	88618	124102	64453	5264	156158
ROVER	30752	33225	44726	23451	1526	59448
RP1	13	5	13	6	2	4
RSP	8085	6034	10344	4792	347	13388
RT1A	131413	139288	195590	107599	21815	276295
RT1B	228129	260378	355919	197017	51182	436389
RT1C	4533	6171	8474	4813	1758	10156
S	17776	18559	25299	13363	2601	38789
S2	261	314	418	205	12	553
SAR	14983	13866	20693	9751	752	25089
SAR2	6220	5294	7522	3461	322	10776
SAT6	277	304	425	236	141	430
STALKER2	85483	72611	101601	52435	5038	132760
STALKER3	1774	2632	3497	2057	72	4057
STALKER4	57327	59955	84883	44514	2141	108045
TABOR	69485	64790	89363	45894	3297	117274
TAHRE	43378	60121	85811	36435	4275	107481
TART	223661	263607	341800	199508	27978	505647
TC1	185	235	320	148	25	445
TC1-2	4837	6107	8625	4085	220	10525
TIRANT	6227	5417	7056	4336	379	10665
TLD1	34	25	54	26	0	57
TLD2	3171	2071	3296	1329	157	3164
TOM1	191	209	350	181	18	292
Transib-N1	13	29	39	17	1	32
Transib1	1505	2071	2646	1447	97	3259
TRANSIB2	23300	25880	39518	18882	1284	46235
TRANSIB3	557	425	648	406	17	927
Transib4	117	112	128	76	4	228
Transib5	4306	4532	6667	4072	188	8650
TRANSPAC	12849	11827	18681	9009	585	25781
XDMR	231	269	346	158	8	426
ZAM	29365	27000	34764	19015	1172	51915
Supplementary Table 5. Raw TE-derived ovarian piRNA counts from Generation 16, 21, 26, 31, 26 and 51 of population1.

### Sheet: piRNA pop1 normalized read coun
TE	Pop1.G16	Pop1.G21	Pop1.G26	Pop1.G31	Pop1.G36	Pop1.G51
1731	9533.83	9410.95	9143.73	10793.4	20513.6	17279.7
176	10521.5	10705.9	9929.86	11533.1	8889.75	20500.4
297	38845.8	52281	50044	55534.8	34673.7	84067.2
412	49023.7	47829.3	46682.6	52167.8	53588.4	76310.3
5S	58.3652	178.115	165.17	300.983	1114.47	108.997
ACCORD	4706.01	4905.6	4560.66	5249.89	4702.66	7488.66
ACCORD2	2193.77	2644.62	2168.45	2748.35	3536.11	3878.05
ARS406	5370.11	6820.27	7526.05	7126.25	1171.76	11774
BAGGINS1	14563.1	14796.1	13718.4	15508.6	38074.4	26801
BARI	10453.5	15935.6	15794.8	15296	14331.9	23611.4
BATUMI	57513.3	76052	71403.2	81423.8	148173	122063
BEL	13845.2	14620.3	13238.6	14393	24758	23768.8
Bica	3551.9	3436.37	3232.81	3530.34	7150.33	5853.45
BLASTOPIA	8585.52	8944.82	9099.29	8451.14	12878.9	12922.7
BLOOD	37247.9	37357	35191.8	37267.3	30611.6	53505.7
BS	25627.6	33070	30878.9	37714.5	48901.4	62051.2
BS2	25325.7	29468.9	27087.3	30523.9	82127.3	53867.1
BS3	2116.12	2105.61	1913.02	2466.51	6431.66	3659.54
BURDOCK	15346.2	17088	16691.2	16730.4	13467.4	24282.4
Chimpo	8166.56	8861.16	7738.02	9507.23	14493.4	13664.7
Chouto	3631.08	3263.5	2895.39	3424.04	6514.98	6114.68
CIRCE	24010.9	37228.1	35828.9	40201	36892.2	50380.5
COPIA	15331.5	17756.7	17989.8	17777.1	11368.7	25415.9
Copia1	9265.85	11100.9	11049.9	10319.4	14889.2	17842.3
COPIA2	5009.51	6751.76	6455	6090.93	6098.35	9272.74
CR1A	55662.1	71287.5	73346.1	75905.5	97318.5	100392
DIVER	6178.08	6494.65	6038.73	6674.16	8697.06	11033.3
DIVER2	7742.02	8847.17	7807.23	9010.34	18399.2	15486.3
DNAREP1	7942.23	9156.75	9427.86	8011.68	7285.74	12867.6
DOC	54519.7	65148.2	62622.8	67258.1	65212.3	112524
DOC2	6486.4	7388.14	7036.83	7721.29	11728	11674.5
DOC3	11692.3	14397.9	13247	15303.7	24159.1	22702.6
DOC4	271.779	246.913	228.485	303.019	531.197	439.87
DOC5	1885.45	2152.83	1932.49	2130.1	2156.04	3267.83
DOC6	6501.88	8588.01	7966.5	7889.91	5603.61	13043.6
FB4	396.122	550.379	581.831	546.982	593.691	779.287
FROGGER	26.645	18.6569	24.9721	30.9536	36.4547	52.8155
FW	63966.7	80309.3	78604.2	83841.9	120321	127148
FW2	224.579	246.621	231.631	245.592	281.222	423.041
FW3	104.804	95.3252	95.366	121.778	192.689	191.585
G	10742.7	12481.5	11280.5	13095.4	38272.3	19015.9
G2	10786.6	12237.8	11516.9	13330.4	32257.2	19618.1
G3	216.205	283.352	259.356	325.42	312.469	529.708
G4	4549.95	6365.8	6094.77	6739.33	6509.77	10465.2
G5	888.673	761.727	774.923	1015.77	2718.48	1771.91
G5A	630.344	633.169	562.168	620.701	1244.67	1218.38
G6	6215.13	6989.93	6389.13	6986.55	15717.2	13030.1
G7	13.4494	19.823	19.6631	17.5132	62.4938	26.6666
GTWIN	7112.69	7562.17	6713.57	7294.86	13884	11886.6
GYPSY	22474.7	22446.6	19876	23623.7	39220.1	31702.2
Gypsy1	8301.05	8512.8	7609.03	8927.26	17347.2	14302.6
GYPSY10	2610.95	2846.05	2585.7	2720.66	2551.83	3887.63
GYPSY11	118.76	142.55	128.203	142.142	72.9095	207.637
GYPSY12	21639.8	30163.6	27661.8	36321.6	53833.2	52132.2
Gypsy2	12432.5	13112.9	12002.2	12832.3	22331.1	20841.1
GYPSY2	12742.9	11363.2	10266.3	11945.6	25914.1	18125.5
GYPSY3	2806.6	2843.43	2498	3058.7	5811.92	5081.93
GYPSY4	8991.79	9588.78	8877.1	9591.13	12441.5	15864.1
GYPSY5	3587.68	3833.41	3535.82	3541.74	3322.59	6551.45
GYPSY6	19317.6	20328.7	18612.7	20279.5	32002	29978.7
GYPSY6A	2464.03	2352.23	2230.19	2469.36	4895.35	3576.43
GYPSY7	752.657	947.713	847.086	999.475	1171.76	1482.46
GYPSY8	3938.13	4489.61	3737.76	5190.43	17326.4	8427.69
GYPSY9	113.178	145.757	128.99	142.549	151.027	236.634
HELENA_RT	1450.25	1487.6	1448.78	1701.63	2057.09	2397.15
HETA	5475.67	9108.07	7272.99	7852.84	14196.5	15211.4
HETRP	10839.4	14200.2	14372.2	13907.5	9113.68	23009.2
HMR1	10.1505	28.2769	21.2361	24.437	20.8313	34.1747
HMR2	543.558	737.531	595.988	673.241	1635.25	1155.73
HMSBEAGLE	9125.78	10115.5	9807.95	10422	17290	16399.5
HOBO	1825.05	1933.91	1757.09	2177.34	3541.32	4090.09
I	14416.5	14537.2	13500.1	14315.6	11618.6	24157.4
IDEFIX	17228.6	19026.8	19162.1	18344.9	18024.3	27986.8
INVADER1	5515.26	6561.69	6422.56	6250.59	6681.63	9568.92
INVADER2	7619.45	8368.21	7408.27	8494.32	9441.77	13982.1
INVADER3	6513.3	7192.53	7182.73	8090.29	10202.1	11130.1
INVADER4	4173.62	4191.1	4004.59	4289.92	7337.82	5889.18
INVADER5	12.9418	23.9042	16.7136	18.7351	31.2469	32.3624
INVADER6	7509.82	11567.6	10908.9	11950.1	16576.5	19022.1
IVK	9801.8	9728.41	8866.09	10118.2	9514.68	17294.2
Jockey	17781.8	18994.8	16655.6	18138.4	26611.9	29205.1
JOCKEY2	785.646	732.575	690.961	800.72	1364.45	1541.49
LOOPER1	908.213	1278.87	1054.34	1349.33	1176.97	2473.01
M4DM	1456.34	1747.63	1725.44	1985.51	1031.15	2812.94
MARINER2	32.7353	52.7641	64.495	70.8674	88.5329	117.281
MAX	62658.3	82503.8	77956.1	88758.6	196179	132312
MDG1	39657.9	41792.9	40429.1	41487.6	33460.2	67863.5
MDG3	19689.6	26037.5	26650.8	24736.8	21117.7	37416.9
MICROPIA	6905.11	8345.76	7483.38	8667	9066.81	11916.6
NOMAD	31610.8	40549.9	39226.7	42106.7	69139	61377
NTS	1225.16	1671.83	1579.93	1994.47	2562.25	2334.24
P-element	42.3782	519.77	2076.62	7178.38	7176.37	18521.7
POGO	4654.5	5753.03	5646.26	6051.43	4536.01	9491.25
PROTOP	34975	40972.3	40800.3	42414.6	52682.3	66149.3
QUASIMODO	16714.5	17855	17077.8	17529.9	15118.3	30063.6
QUASIMODO2	4020.35	4281.18	3958.18	4312.32	3431.95	7473.65
R1	84985.3	106095	97411.4	113862	387248	158573
R1-2	93.6381	113.399	92.0233	122.185	505.158	210.226
R2	381.15	559.707	498.853	601.151	1176.97	870.678
ROO	85368.5	128450	127325	126336	150959	181493
ROOA	17638	25833.4	24402.3	26250.7	27414	40429.2
ROVER	7803.68	9685.56	8794.52	9551.22	7947.13	15391
RSP	2051.66	1759	2033.95	1951.71	1807.11	3466.14
RT1A	33347.6	40604.4	38459.1	43823.4	113609	71532.6
RT1B	57890.4	75903.9	69984.7	80241.9	266547	112981
RT1C	1150.3	1798.93	1666.25	1960.26	9155.34	2629.38
S	4510.87	5410.21	4974.57	5442.54	13545.5	10042.4
S2	66.2318	91.5355	82.1917	83.4932	62.4938	143.171
SAR	3802.11	4042.14	4068.88	3971.43	3916.28	6495.52
SAR2	1578.4	1543.28	1479.06	1409.61	1676.92	2789.9
SAT6	70.292	88.6203	83.5682	96.119	734.302	111.327
STALKER2	21692.3	21167.1	19977.9	21355.9	26237	34371.5
STALKER3	450.173	767.266	687.618	837.783	374.963	1050.35
STALKER4	14547.4	17477.7	16690.6	18129.8	11149.9	27972.8
TABOR	17632.6	18887.2	17571.5	18691.9	17170.2	30362.2
TAHRE	11007.7	17526.1	16873.1	14839.4	22263.4	27826.8
TART	56756.6	76845.2	67208.5	81256.4	145704	130912
TC1	46.9459	68.5058	62.9219	60.278	130.195	115.21
TC1-2	1227.45	1780.28	1695.94	1663.76	1145.72	2724.91
TIRANT	1580.17	1579.13	1387.43	1765.98	1973.76	2761.16
TLD1	8.6279	7.28786	10.6181	10.5894	0	14.7573
TLD2	804.678	603.726	648.096	541.28	817.627	819.157
TOM1	48.4685	60.9265	68.8208	73.7184	93.7407	75.5986
Transib1	381.911	603.726	520.286	589.34	505.158	843.753
TRANSIB2	5912.65	7544.39	7770.46	7690.34	6686.84	11970.2
TRANSIB3	141.345	123.894	127.417	165.357	88.5329	240
Transib4	29.6901	32.6496	25.1688	30.9536	20.8313	59.029
Transib5	1092.7	1321.14	1310.94	1658.46	979.07	2239.48
TRANSPAC	3260.58	3447.74	3673.26	3669.22	3046.57	6674.68
XDMR	58.619	78.4173	68.0343	64.3509	41.6625	110.291
ZAM	7451.71	7870.88	6835.68	7744.51	6103.56	13440.8
Supplementary Table 5. Normalized TE-derived ovarian piRNA counts from Generation 16, 21, 26, 31, 26 and 51 of population1. Read counts are normalized to the total number of miRNAs in each library.

### Sheet: piRNA pop10 raw read count
TE	Pop10.G16	Pop10.G21	Pop10.G26	Pop10.G31	Pop10.G36	Pop10.G51
1731	15410	41945	57458	23274	28658	8132
176	13119	28625	57213	23025	25798	7626
297	64934	142905	237862	117969	124088	35059
412	49631	135165	287250	114618	115284	35147
5S	117	692	1430	654	454	136
ACCORD	5031	12762	30111	11845	11574	3469
ACCORD2	2509	7316	13138	5814	6391	1648
ALUII	6	4	14	2	3	1
ARS406	4874	8038	29763	12440	10459	3739
BAGGINS1	27283	78003	84590	37060	46274	11967
BARI	24827	59489	69615	38698	49017	11028
BATUMI	118440	326633	364760	187976	219534	56828
BEL	22137	57358	80479	33925	40101	11583
Bica	5481	15881	20264	8431	10430	2864
BLASTOPIA	11700	31534	53002	20916	26190	6368
BLOOD	38484	92661	196856	79748	81069	25196
BS	52802	130130	171587	83228	97371	27126
BS2	52851	151083	163453	72925	93820	24890
BS3	3574	11492	13150	5922	6985	1872
BS4	10	19	16	13	12	3
BURDOCK	18015	43452	81182	35023	37590	10733
Chimpo	13300	36988	48273	19972	23417	6813
Chouto	4773	14915	19818	8197	9407	2782
CIRCE	44274	110994	159512	90199	91683	23171
COPIA	15327	36240	85779	36405	36656	10456
Copia1	13137	35485	59212	28346	32367	8288
COPIA2	7643	18853	32762	15406	17476	4162
CR1A	95794	270899	338067	180099	198756	48119
DIVER	6986	17962	31334	12561	14436	4331
DIVER2	13972	39505	46617	22360	27267	7214
DNAREP1	11674	26400	47263	22077	24801	5955
DOC	82081	194827	328128	143293	167357	45630
DOC2	9979	28807	35656	17814	20283	5373
DOC3	20061	54004	72277	33269	41980	10896
DOC4	331	958	1532	599	729	200
DOC5	2461	6203	11066	4642	4758	1366
DOC6	7085	16548	41369	17813	18841	4868
FB4	756	1951	3030	1489	1523	318
FROGGER	31	110	139	70	81	22
FUSHI	0	1	0	0	0	0
FW	112913	304763	384815	186720	208600	57870
FW2	350	786	1370	608	703	187
FW3	152	431	653	249	327	70
G	21661	67338	67510	33247	37693	9964
G2	20916	64003	63414	31737	36364	10193
G3	343	991	1421	691	808	225
G4	7855	17647	28751	15111	15256	4262
G5	1667	4638	5113	2373	2906	933
G5A	944	2556	3517	1569	1964	496
G6	13939	37663	36251	19557	23498	6890
G7	38	117	109	65	60	13
GTWIN	9281	27936	45797	17532	20343	5708
GYPSY	23599	78638	142931	53425	53156	15791
Gypsy1	11570	33748	48830	19409	22472	6854
GYPSY10	2764	7079	13793	5756	5718	1816
GYPSY11	189	382	722	308	351	90
GYPSY12	47981	128332	139808	76019	86586	22313
Gypsy2	17972	49458	71579	29192	34929	9809
GYPSY2	15103	49018	78271	29463	32217	9630
GYPSY3	4205	12176	16329	6299	7467	2304
GYPSY4	11441	30140	51866	22174	25851	7005
GYPSY5	4014	9558	20018	7606	9186	2440
GYPSY6	24235	69179	118364	47415	52928	14585
GYPSY6A	3427	9695	12906	6275	7001	1944
GYPSY7	1450	3507	4669	2189	2696	650
GYPSY8	9957	29870	24310	10968	14351	4197
GYPSY9	224	543	709	324	425	111
HELENA_RT	1822	4608	8204	3744	3702	1224
HELITRON1	8	18	28	12	23	2
HETA	11856	33104	45989	20959	22004	6201
HETRP	16516	33962	70439	33619	30564	10716
HMR1	33	124	97	63	69	24
HMR2	1107	3328	4592	1594	2127	510
HMSBEAGLE	14747	38724	52942	24183	28781	7436
HOBO	3611	9022	11488	5239	6658	1813
I	15799	39105	76979	30316	32333	9670
IDEFIX	22842	56028	99006	41962	49806	12749
INVADER1	6844	18024	34237	16004	17992	4517
INVADER2	10404	25031	42180	17970	19996	5354
INVADER3	9667	26897	36093	18212	19618	5337
INVADER4	6047	16256	23249	10335	12222	3261
INVADER5	35	98	98	58	52	10
INVADER6	14484	38562	58763	29524	34057	8506
IVK	9241	24344	54215	20227	21011	6784
Jockey	21558	62257	122472	44007	47244	13360
JOCKEY2	1426	3344	4218	1819	2200	651
LOOPER1	1395	3330	5683	2806	2926	859
M4DM	1741	4054	8176	3800	3539	1066
MARINER2	106	247	337	168	233	58
MAX	124269	353558	370087	195626	228747	61004
MDG1	42930	109596	210466	91065	96640	27168
MDG3	27972	67439	122457	56887	61646	15831
MICROPIA	8604	22840	43908	18795	20485	5505
NOMAD	50915	134295	178720	84099	92898	23210
NTS	2533	6510	19510	5986	6645	1585
P-element	7	185	1665	964	6077	6101
PEN1	3	8	6	4	3	0
PEN2	0	2	4	1	3	1
PEN4	0	1	0	0	0	0
POGO	6904	14250	28880	13616	14559	3706
PROTOP	56957	135861	210930	99851	110767	29693
QUASIMODO	18982	46147	85537	37830	39807	11569
QUASIMODO2	4805	12152	23609	9612	10246	3037
R1	190191	599543	591529	277337	333347	82383
R1-2	194	686	573	273	407	115
R2	906	2695	2792	1460	1867	450
ROO	185753	466525	530201	330774	354144	82669
ROOA	38268	93083	128207	63214	75680	17740
ROVER	9436	23311	47116	20535	21339	5738
RP1	7	4	10	6	3	0
RPR	0	1	0	0	0	0
RSP	3321	7592	8921	4625	6287	1802
RT1A	71222	207792	213861	102038	127571	33439
RT1B	151869	477933	376129	199849	249667	62326
RT1C	4830	16395	9080	5223	7434	1594
S	9908	28957	28408	12788	16840	4138
S2	100	223	411	197	194	57
SAR	5317	14584	22853	8425	9299	2615
SAR2	1783	4107	7723	3292	3884	1021
SAT6	235	816	578	286	427	93
STALKER2	22923	63335	125071	49482	51454	15038
STALKER3	438	938	2447	1372	1282	334
STALKER4	16540	38748	84508	38069	38014	11109
TABOR	18089	45833	97119	38326	42300	12568
TAHRE	23020	55584	79032	37906	42715	10933
TART	106892	308789	381287	189632	216676	59250
TC1	81	270	294	144	164	43
TC1-2	1687	3857	8055	3803	4184	1000
TIRANT	1521	4256	8116	3161	3177	1110
TLD1	11	37	57	30	23	8
TLD2	1042	1997	3382	1541	2324	543
TOM1	71	217	266	174	174	36
Transib-N1	15	22	40	13	20	2
Transib1	704	1587	2615	1338	1518	335
TRANSIB2	10398	25649	38989	19180	18975	5032
TRANSIB3	182	385	714	303	403	86
Transib4	30	76	114	64	77	14
Transib5	1344	3047	5985	3092	3046	936
TRANSPAC	4928	10172	22458	8049	10574	2563
XDMR	66	137	326	152	149	33
ZAM	7324	17739	43064	15388	16089	5053
Supplementary Table 5. Raw TE-derived ovarian piRNA counts from Generation 16, 21, 26, 31, 26 and 51 of population 10.

### Sheet: piRNA pop10 normalized read cou
TE	Pop10.G16	Pop10.G21	Pop10.G26	Pop10.G31	Pop10.G36	Pop10.G51
1731	12874.4	16388.7	18478.8	10475.9	13329.4	12111.4
176	10960.4	11184.3	18400	10363.8	11999.2	11357.8
297	54249.7	55835.5	76497.8	53099.2	57716	52215.1
412	41464.7	52811.4	92381.2	51590.9	53621	52346.2
5S	97.7487	270.377	459.896	294.373	211.165	202.552
ACCORD	4203.19	4986.34	9683.87	5331.57	5383.31	5166.55
ACCORD2	2096.17	2858.49	4225.26	2616.95	2972.59	2454.45
ARS406	4072.03	3140.59	9571.95	5599.39	4864.7	5568.68
BAGGINS1	22793.8	30477.2	27204.6	16681.1	21523	17823
BARI	20741.9	23243.4	22388.6	17418.4	22798.8	16424.5
BATUMI	98951.7	127621	117309	84610.2	102110	84636.8
BEL	18494.6	22410.8	25882.5	15270	18651.8	17251.1
Bica	4579.15	6204.99	6517.02	3794.89	4851.21	4265.5
BLASTOPIA	9774.87	12320.9	17045.7	9414.54	12181.5	9484.18
BLOOD	32151.8	36204.3	63310	35895.5	37706.9	37525.7
BS	44113.9	50844.1	55183.4	37461.9	45289.3	40400.1
BS2	44154.8	59030.8	52567.4	32824.4	43637.7	37069.9
BS3	2985.93	4490.13	4229.11	2665.56	3248.87	2788.06
BURDOCK	15050.8	16977.5	26108.6	15764.3	17483.9	15985.2
Chimpo	11111.6	14451.9	15524.9	8989.63	10891.7	10146.9
Chouto	3987.65	5827.56	6373.58	3689.57	4375.4	4143.37
CIRCE	36989.1	43367.3	51300	40599.6	42643.7	34509.7
COPIA	12805.1	14159.6	27587	16386.3	17049.5	15572.6
Copia1	10975.4	13864.6	19042.9	12758.9	15054.6	12343.7
COPIA2	6385.41	7366.21	10536.4	6934.42	8128.46	6198.67
CR1A	80031.9	105845	108724	81064.7	92445.6	71666
DIVER	5836.52	7018.08	10077.2	5653.85	6714.49	6450.37
DIVER2	11673	15435.3	14992.3	10064.5	12682.5	10744.2
DNAREP1	9753.15	10315	15200	9937.12	11535.5	8869.08
DOC	68575.3	76122.4	105528	64497.9	77841.3	67959
DOC2	8337.04	11255.4	11467.2	8018.29	9434.05	8002.28
DOC3	16760.1	21100.3	23244.7	14974.8	19525.8	16228
DOC4	276.537	374.308	492.7	269.617	339.073	297.87
DOC5	2056.06	2423.62	3558.89	2089.42	2213.05	2034.45
DOC6	5919.23	6465.6	13304.5	8017.84	8763.35	7250.15
FB4	631.607	762.291	974.465	670.217	708.38	473.613
FROGGER	25.8992	42.979	44.7032	31.5078	37.6748	32.7657
FW	94334.2	119076	123759	84044.9	97024.3	86188.7
FW2	292.411	307.104	440.6	273.668	326.98	278.508
FW3	126.99	168.399	210.008	112.078	152.095	104.254
G	18096.9	26310.2	21711.6	14964.9	17531.8	14839.9
G2	17474.5	25007.1	20394.3	14285.2	16913.7	15180.9
G3	286.562	387.201	457.002	311.027	375.818	335.104
G4	6562.53	6895	9246.48	6801.64	7095.89	6347.61
G5	1392.71	1812.15	1644.37	1068.12	1351.64	1389.56
G5A	788.673	998.675	1131.09	706.225	913.498	738.717
G6	11645.5	14715.6	11658.5	8802.84	10929.4	10261.6
G7	31.7474	45.714	35.055	29.2573	27.9073	19.3615
GTWIN	7753.89	10915.1	14728.6	7891.36	9461.96	8501.21
GYPSY	19716	30725.3	45967.4	24047.2	24724	23518.3
Gypsy1	9666.26	13185.9	15704	8736.22	10452.2	10208
GYPSY10	2309.21	2765.89	4435.91	2590.84	2659.56	2704.66
GYPSY11	157.902	149.254	232.199	138.634	163.258	134.041
GYPSY12	40086.2	50141.6	44963	34217.1	40273	33231.9
Gypsy2	15014.9	19324.1	23020.2	13139.7	16246.2	14609
GYPSY2	12617.9	19152.2	25172.4	13261.6	14984.8	14342.4
GYPSY3	3513.1	4757.38	5251.5	2835.25	3473.06	3431.46
GYPSY4	9558.49	11776.2	16680.4	9980.78	12023.8	10432.9
GYPSY5	3353.53	3734.48	6437.9	3423.55	4272.6	3634.01
GYPSY6	20247.3	27029.5	38066.5	21342.1	24617.9	21722.2
GYPSY6A	2863.12	3788.01	4150.64	2824.45	3256.31	2895.3
GYPSY7	1211.42	1370.25	1501.58	985.295	1253.97	968.077
GYPSY8	8318.66	11670.7	7818.23	4936.83	6674.96	6250.8
GYPSY9	187.143	212.16	228.018	145.836	197.677	165.318
HELENA_RT	1522.21	1800.43	2638.45	1685.22	1721.88	1822.96
HETA	9905.2	12934.3	14790.3	9433.89	10234.5	9235.46
HETRP	13798.4	13269.6	22653.6	15132.3	14216	15959.9
HMR1	27.5701	48.449	31.1957	28.357	32.0934	35.7444
HMR2	924.853	1300.31	1476.81	717.478	989.313	759.568
HMSBEAGLE	12320.5	15130.2	17026.4	10885.1	13386.7	11074.8
HOBO	3016.84	3525.06	3694.61	2358.14	3096.78	2700.19
I	13199.4	15279	24756.9	13645.6	15038.8	14402
IDEFIX	19083.6	21891.1	31840.9	18887.6	23165.8	18987.7
INVADER1	5717.88	7042.3	11010.8	7203.59	8368.46	6727.39
INVADER2	8692.11	9780.06	13565.3	8088.51	9300.56	7973.98
INVADER3	8076.38	10509.1	11607.7	8197.44	9124.75	7948.66
INVADER4	5052.02	6351.51	7477.01	4651.91	5684.71	4856.77
INVADER5	29.2411	38.2904	31.5174	26.1065	24.1863	14.8935
INVADER6	12100.8	15066.9	18898.5	13289.1	15840.6	12668.4
IVK	7720.48	9511.64	17435.9	9104.41	9772.66	10103.7
Jockey	18010.8	24324.9	39387.7	19808.1	21974.2	19897.7
JOCKEY2	1191.36	1306.56	1356.53	818.753	1023.27	969.567
LOOPER1	1165.47	1301.09	1827.68	1263.01	1360.94	1279.35
M4DM	1454.53	1583.97	2629.45	1710.43	1646.06	1587.65
MARINER2	88.5586	96.5073	108.381	75.6188	108.373	86.3823
MAX	103822	138141	119022	88053.6	106395	90856.3
MDG1	35866.2	42821.1	67687.1	40989.4	44949.3	40462.7
MDG3	23369.5	26349.6	39382.9	25605.5	28672.9	23577.9
MICROPIA	7188.29	8924	14121.1	8459.85	9528.01	8198.87
NOMAD	42537.4	52471.5	57477.4	37854	43208.8	34567.8
NTS	2116.22	2543.57	6274.53	2694.37	3090.73	2360.62
P-element	5.84821	72.2828	535.473	433.908	2826.54	9086.52
POGO	5768.01	5567.73	9287.97	6128.72	6771.7	5519.53
PROTOP	47585.2	53083.3	67836.3	44944.1	51520.1	44223.3
QUASIMODO	15858.7	18030.5	27509.2	17027.7	18515.1	17230.3
QUASIMODO2	4014.38	4748	7592.79	4326.48	4765.63	4523.15
R1	158897	234252	190239	124833	155047	122697
R1-2	162.079	268.033	184.28	122.881	189.304	171.275
R2	756.926	1052.98	897.923	657.163	868.381	670.207
ROO	155189	182280	170516	148885	164720	123123
ROOA	31971.3	36369.2	41232.1	28453.4	35200.4	26421.1
ROVER	7883.39	9108.03	15152.8	9243.05	9925.22	8545.89
RSP	2774.56	2966.33	2869.04	2081.77	2924.22	2683.81
RT1A	59503.1	81188.1	68778.9	45928.5	59336	49802.4
RT1B	126880	186737	120965	89954.4	116125	92825.2
RT1C	4035.27	6405.82	2920.18	2350.93	3457.71	2374.02
S	8277.73	11314	9136.17	5756.03	7832.64	6162.93
S2	83.5459	87.1301	132.18	88.672	90.2335	84.8929
SAR	4442.13	5698.23	7349.65	3792.19	4325.16	3894.65
SAR2	1489.62	1604.68	2483.76	1481.77	1806.53	1520.63
SAT6	196.333	318.826	185.888	128.732	198.607	138.51
STALKER2	19151.2	24746.1	40223.5	22272.4	23932.3	22396.8
STALKER3	365.931	366.493	786.969	617.553	596.285	497.443
STALKER4	13818.5	15139.5	27178.3	17135.3	17681.1	16545.2
TABOR	15112.6	17907.8	31234	17251	19674.6	18718.1
TAHRE	19232.3	21717.7	25417.1	17061.9	19867.7	16283.1
TART	89303.9	120649	122624	85355.6	100781	88244
TC1	67.6722	105.494	94.5521	64.8161	76.2799	64.042
TC1-2	1409.42	1507	2590.53	1711.78	1946.07	1489.35
TIRANT	1270.73	1662.9	2610.15	1422.8	1477.69	1653.18
TLD1	9.19005	14.4566	18.3315	13.5034	10.6978	11.9148
TLD2	870.548	780.264	1087.67	693.622	1080.94	808.717
TOM1	59.3176	84.7858	85.5471	78.3195	80.9311	53.6166
Transib1	588.163	620.069	840.999	602.25	706.054	498.932
TRANSIB2	8687.1	10021.5	12539.1	8633.15	8825.68	7494.41
TRANSIB3	152.054	150.426	229.626	136.384	187.444	128.084
Transib4	25.0638	29.6946	36.663	28.8072	35.8143	20.8509
Transib5	1122.86	1190.52	1924.81	1391.75	1416.76	1394.03
TRANSPAC	4117.14	3974.38	7222.62	3622.95	4918.19	3817.2
XDMR	55.1403	53.5284	104.843	68.417	69.3031	49.1485
ZAM	6118.9	6930.95	13849.6	6926.32	7483.34	7525.68
Supplementary Table 5. Normalized TE-derived ovarian piRNA counts from Generation 16, 21, 26, 31, 26 and 51 of population 10. Read counts are normalized to the total number of miRNAs in each library.

### Sheet: piRNA allG51 raw read count
TE	G51_01	G51_03	G51_06	G51_08	G51_09	G51_10	G51_12	G51_21	G51_24	G51_25
1731	66743	69725	59885	62487	7959	8132	13460	11668	31088	24699
176	79183	81558	62933	66524	8521	7626	13369	11809	34002	15531
297	324710	367156	304551	280020	35844	35059	62165	60911	163833	55294
412	294749	315935	254625	278512	33907	35147	57334	53163	138186	67168
5S	421	471	444	540	218	136	200	117	190	159
ACCORD	28925	34749	22592	27294	3554	3469	5336	5735	13904	5508
ACCORD2	14979	15814	11995	13623	2005	1648	2773	2442	6127	3549
ALUII	22	17	17	19	3	1	1	4	5	1
ARS406	45477	44818	31149	29158	4608	3739	7010	7469	16997	2675
BAGGINS1	103519	115787	89953	93007	11879	11967	19294	16822	47375	41077
BARI	91199	108059	78910	83322	10516	11028	17479	16112	47891	28246
BATUMI	471471	522488	430831	393232	52959	56828	95143	87087	225093	164677
BEL	91807	95720	72629	80102	10341	11583	17509	16154	44100	30739
Bica	22609	26440	20336	21984	2693	2864	4542	3946	11130	8142
BLASTOPIA	49914	53909	40881	48758	6221	6368	9349	8311	23347	15465
BLOOD	206666	220063	166804	183996	24573	25196	41322	38014	110849	44312
BS	239673	244243	211442	182821	26589	27126	45495	42534	102043	71416
BS2	208062	213700	191619	171878	22771	24890	40040	34293	87847	86669
BS3	14135	16407	15469	14014	1823	1872	3210	2538	7559	5931
BS4	34	24	14	18	3	3	5	7	14	9
BURDOCK	93791	100922	73616	78118	11276	10733	17620	16624	43970	21432
Chimpo	52780	64134	49570	54441	6796	6813	10499	10168	26175	15923
Chouto	23618	24607	19281	21059	2581	2782	4457	4075	11795	6749
CIRCE	194595	247218	186633	182125	23305	23171	39863	38382	99942	43456
COPIA	98169	104560	72696	80836	11742	10456	17149	16209	43298	19567
Copia1	68916	78020	56743	61645	7262	8288	12341	11897	27890	17286
COPIA2	35816	41223	28812	32781	4246	4162	6380	6022	15425	10588
CR1A	387764	474556	341801	362718	46608	48119	81300	75538	217292	128417
DIVER	42616	41899	32473	33279	4332	4331	7197	7209	18469	10827
DIVER2	59816	63688	49373	53316	6918	7214	11541	10678	27171	21459
DNAREP1	49701	63936	44176	50133	5547	5955	9758	9725	28333	9976
DOC	434624	429211	331515	353035	46748	45630	73996	69437	182020	104093
DOC2	45093	51441	39700	41905	5641	5373	9145	8145	23075	13959
DOC3	87689	97645	77731	82112	10806	10896	18329	15458	43328	27710
DOC4	1699	1775	1366	1564	217	200	332	297	862	443
DOC5	12622	13496	9948	11799	1497	1366	2187	2360	5691	2340
DOC6	50381	53791	34078	41388	5309	4868	8043	7704	18975	7489
FB4	3010	3989	2762	2795	346	318	585	542	1659	782
FROGGER	204	229	164	183	27	22	44	42	103	63
FW	491108	552329	434671	438723	55609	57870	97333	88495	231572	161985
FW2	1634	1740	1252	1464	165	187	352	275	717	371
FW3	740	779	609	675	95	70	147	137	352	190
G	73449	81655	71606	70040	9494	9964	15080	13536	34707	37656
G2	75775	84446	72218	67682	9630	10193	16428	14579	35670	34537
G3	2046	2256	1726	1772	237	225	380	337	899	520
G4	40422	43635	34679	31381	4613	4262	7310	7078	17137	9914
G5	6844	8032	5886	6081	939	933	1384	1408	3734	2871
G5A	4706	4540	3506	3684	552	496	829	705	1743	1181
G6	50329	64887	55990	47652	5535	6890	11142	9904	26931	22368
G7	103	118	111	111	15	13	21	19	58	36
GTWIN	45912	50010	41222	43223	5310	5708	8272	8325	22614	15648
GYPSY	122450	134335	105025	125808	15015	15791	24975	23372	65753	41316
Gypsy1	55244	58648	47668	48392	6425	6854	10457	9937	26833	20549
GYPSY10	15016	16132	12429	14007	2015	1816	2711	2978	7671	3599
GYPSY11	802	997	743	761	67	90	157	153	437	107
GYPSY12	201361	225909	189777	164480	23542	22313	38509	38320	93802	61180
Gypsy2	80499	89905	72664	73040	9105	9809	15026	14525	40241	26677
GYPSY2	70010	80198	64573	74186	9138	9630	14601	12896	36070	24523
GYPSY3	19629	21100	16506	17896	2371	2304	3439	3296	9367	6312
GYPSY4	61275	66342	50714	55627	7204	7005	10977	10173	27489	15561
GYPSY5	25305	25286	19968	19676	2566	2440	3545	3833	10950	5437
GYPSY6	115793	126552	101595	108873	14513	14585	22786	20702	56937	38018
GYPSY6A	13814	16310	12828	13536	1658	1944	3139	2932	7779	5068
GYPSY7	5726	6989	4939	5389	755	650	951	962	2729	1552
GYPSY8	32552	35459	28188	29753	3867	4197	6569	5477	14919	15955
GYPSY9	914	1098	835	830	114	111	166	160	396	220
HELENA_RT	9259	9327	8379	7932	1198	1224	2078	1820	4272	2633
HELITRON1	29	32	20	17	3	2	6	7	16	8
HETA	58754	57743	56857	51565	8241	6201	13693	8578	31257	24686
HETRP	88873	113823	105294	99292	10581	10716	21199	19059	46111	16203
HMR1	132	155	125	115	21	24	28	28	74	46
HMR2	4464	4775	4381	3952	503	510	823	611	1803	1820
HMSBEAGLE	63343	67937	53173	53228	6867	7436	12397	10840	30269	20920
HOBO	15798	17142	14112	13566	1522	1813	3026	2632	6855	4007
I	93308	91295	71177	77581	9672	9670	16431	15457	42213	18084
IDEFIX	108099	130136	95024	102774	12861	12749	21770	19857	58883	25804
INVADER1	36960	41418	29505	34167	3967	4517	7042	6325	15278	9383
INVADER2	54006	56445	40333	44583	6079	5354	9279	7884	22448	11602
INVADER3	42990	50073	38756	40609	5381	5337	8661	8083	21628	12618
INVADER4	22747	30304	23519	23977	3132	3261	5324	4850	12790	8756
INVADER5	125	162	113	129	15	10	26	18	38	45
INVADER6	73473	84739	61533	61570	7963	8506	13430	13590	30193	19329
IVK	66799	63308	46190	53582	7576	6784	10938	10112	25512	11435
Jockey	112805	116927	90097	108476	13879	13360	20321	19210	50622	30413
JOCKEY2	5954	5521	4928	4825	655	651	1259	948	2748	2183
LOOPER1	9552	8993	7300	6160	907	859	1528	1511	3299	1918
M4DM	10865	11001	7578	8768	1088	1066	1714	1782	4388	1690
MARINER2	453	447	320	359	38	58	53	69	161	126
MAX	511057	539044	452155	418619	58651	61004	103032	90476	225899	207309
MDG1	262123	272201	193324	198353	28886	27168	47927	45199	130526	53825
MDG3	144523	166178	118057	123095	16005	15831	25383	25369	68059	30452
MICROPIA	46028	46575	36634	41400	5822	5505	8874	7875	20399	11682
NOMAD	237069	277761	138463	144140	21960	23210	44493	33335	86594	69341
NTS	9016	14354	11130	12006	1840	1585	1665	2807	4581	2656
P-element	71540	90251	57057	77964	7018	6101	13139	52	38749	17417
PEN1	10	13	9	7	1	0	2	2	2	2
PEN2	4	3	4	4	0	1	0	0	3	0
PEN4	1	1	0	0	0	0	0	0	1	0
POGO	36660	37859	28450	29085	4246	3706	6287	5627	14330	7828
PROTOP	255502	294410	233528	216787	28826	29693	48528	45292	117564	72645
QUASIMODO	116121	118254	89718	93502	11640	11569	19238	18697	54477	22986
QUASIMODO2	28867	30092	22145	25666	3044	3037	5011	4766	12726	5146
R1	612491	671845	576507	592950	74713	82383	129879	112571	281986	310189
R1-2	812	844	691	774	93	115	113	135	331	324
R2	3363	3900	3461	3235	415	450	676	615	1801	1802
ROO	701018	865595	732765	664648	78447	82669	144415	143319	378627	212268
ROOA	156158	195980	142729	140988	17686	17740	28583	28518	73210	44750
ROVER	59448	58346	45502	47466	6401	5738	9610	9069	24259	11766
RP1	4	13	7	12	1	0	4	1	9	3
RPR	0	0	1	1	0	0	0	0	0	0
RSP	13388	15608	13495	12360	1758	1802	3412	2956	9001	3837
RT1A	276295	306290	262941	240746	31529	33439	52670	45954	121057	120989
RT1B	436389	507683	437868	411059	56767	62326	96758	89809	229554	248611
RT1C	10156	14594	12580	11453	1321	1594	2427	2258	5913	6989
S	38789	40327	34242	28956	3673	4138	6665	6283	16042	14988
S2	553	617	480	464	56	57	84	97	216	104
SAR	25089	26113	19201	16014	2679	2615	4613	4398	10292	4934
SAR2	10776	12372	8887	8962	1171	1021	1598	1748	3809	2097
SAT6	430	669	620	618	76	93	114	118	325	417
STALKER2	132760	148068	115606	127855	14704	15038	24548	22148	62204	32479
STALKER3	4057	3439	2527	2811	493	334	829	820	1564	445
STALKER4	108045	115165	85188	91254	11738	11109	19859	18194	50615	19790
TABOR	117274	122720	97479	101043	13065	12568	20498	19198	55684	25263
TAHRE	107481	102387	84364	92743	9544	10933	17215	15425	42544	31820
TART	505647	529161	440718	394324	58012	59250	96247	86460	210514	153711
TC1	445	480	350	391	59	43	70	58	205	110
TC1-2	10525	10476	7181	8310	1185	1000	1626	1627	4075	1574
TIRANT	10665	9651	7390	8353	1184	1110	1428	1592	4035	2350
TLD1	57	83	73	60	5	8	5	22	27	14
TLD2	3164	4552	3847	3565	385	543	937	762	2328	1063
TLD3	0	1	0	1	0	0	0	0	0	0
TOM1	292	438	291	328	53	36	64	74	203	90
Transib-N1	32	61	21	36	6	2	6	9	10	1
Transib1	3259	3843	3253	2472	394	335	643	677	1502	873
TRANSIB2	46235	56080	42398	38653	4809	5032	8626	8182	25839	9893
TRANSIB3	927	886	590	749	110	86	104	172	409	125
Transib4	228	232	173	187	25	14	51	31	117	36
Transib5	8650	9900	7530	7874	1026	936	1814	1634	3937	1681
TRANSPAC	25781	25141	21502	24254	2536	2563	6008	3608	11940	4864
XDMR	426	434	278	290	46	33	70	75	171	79
ZAM	51915	51046	39733	40949	5646	5053	7953	8687	22245	8839
Supplementary Table 5. Raw TE-derived ovarian piRNA counts from all 10 populations at Generations 51

### Sheet: piRNA allG51 normalized read co
TE	G51_01	G51_03	G51_06	G51_08	G51_09	G51_10	G51_12	G51_21	G51_24	G51_25
1731	17279.7	10457.6	9100.97	12336	10650	12111.4	10652.7	8602.23	10564.3	15227.7
176	20500.4	12232.4	9564.18	13133	11402	11357.8	10580.6	8706.18	11554.5	9575.35
297	84067.2	55067.5	46283.9	55280.8	47962.9	52215.1	49199.3	44906.6	55673.5	34090.5
412	76310.3	47385.2	38696.4	54983.1	45371	52346.2	45375.9	39194.4	46958.2	41411.2
5S	108.997	70.6424	67.4765	106.605	291.706	202.552	158.286	86.2582	64.5655	98.0285
ACCORD	7488.66	5211.79	3433.4	5388.31	4755.62	5166.55	4223.08	4228.13	4724.84	3395.86
ACCORD2	3878.05	2371.85	1822.93	2689.42	2682.9	2454.45	2194.64	1800.36	2082.07	2188.07
ARS406	11774	6721.98	4733.84	5756.29	6165.98	5568.68	5547.94	5506.52	5775.9	1649.22
BAGGINS1	26801	17366.2	13670.5	18361.2	15895.3	17823	15269.9	12402	16098.9	25325.3
BARI	23611.4	16207.1	11992.3	16449.2	14071.5	16424.5	13833.4	11878.6	16274.3	17414.6
BATUMI	122063	78364.8	65475.1	77630.8	70864.6	84636.8	75299.2	64204.8	76490.8	101529
BEL	23768.8	14356.5	11037.7	15813.5	13837.3	17251.1	13857.2	11909.5	14986	18951.6
Bica	5853.45	3965.57	3090.54	4340.02	3603.51	4265.5	3594.68	2909.19	3782.18	5019.8
BLASTOPIA	12922.7	8085.48	6212.85	9625.67	8324.33	9484.18	7399.09	6127.28	7933.75	9534.66
BLOOD	53505.7	33005.9	25349.9	36324	32881.2	37525.7	32703.5	28025.8	37668.6	27319.7
BS	62051.2	36632.5	32133.7	36092	35578.8	40400.1	36006.2	31358.2	34676.1	44030.2
BS2	53867.1	32051.6	29121.1	33931.7	30469.9	37069.9	31688.9	25282.5	29852	53434.2
BS3	3659.54	2460.79	2350.89	2766.61	2439.36	2788.06	2540.5	1871.14	2568.69	3656.65
BURDOCK	24282.4	15136.7	11187.7	15421.8	15088.4	15985.2	13945	12256	14941.8	13213.5
Chimpo	13664.7	9619.07	7533.35	10747.6	9093.74	10146.9	8309.24	7496.35	8894.75	9817.03
Chouto	6114.68	3690.65	2930.21	4157.41	3453.64	4143.37	3527.41	3004.29	4008.16	4160.97
CIRCE	50380.5	37078.7	28363.4	35954.6	31184.5	34509.7	31548.8	28297.1	33962.2	26792
COPIA	25415.9	15682.3	11047.9	15958.4	15712	15572.6	13572.3	11950.1	14713.5	12063.7
Copia1	17842.3	11701.7	8623.46	12169.8	9717.3	12343.7	9767.06	8771.06	9477.54	10657.4
COPIA2	9272.74	6182.79	4378.68	6471.54	5681.58	6198.67	5049.33	4439.72	5241.7	6527.84
CR1A	100392	71175.8	51944.9	71606.8	62366.3	71666	64343.4	55690.3	73839.9	79173.1
DIVER	11033.3	6284.17	4935.05	6569.85	5796.66	6450.37	5695.93	5314.83	6276.11	6675.19
DIVER2	15486.3	9552.17	7503.42	10525.5	9256.99	10744.2	9133.91	7872.35	9233.21	13230.2
DNAREP1	12867.6	9589.37	6713.61	9897.12	7422.45	8869.08	7722.79	7169.75	9628.08	6150.52
DOC	112524	64374.7	50381.7	69695.2	62553.6	67959	58562.8	51192.4	61853.8	64176.6
DOC2	11674.5	7715.32	6033.37	8272.77	7548.24	8002.28	7237.64	6004.9	7841.32	8606.16
DOC3	22702.6	14645.2	11813.1	16210.3	14459.5	16228	14506.2	11396.4	14723.7	17084.1
DOC4	439.87	266.221	207.597	308.761	290.368	297.87	262.755	218.963	292.924	273.123
DOC5	3267.83	2024.18	1511.84	2329.33	2003.14	2034.45	1730.86	1739.91	1933.91	1442.68
DOC6	13043.6	8067.78	5178.97	8170.71	7103.99	7250.15	6365.48	5679.77	6448.06	4617.2
FB4	779.287	598.286	419.752	551.781	462.983	473.613	462.988	399.589	563.759	482.128
FROGGER	52.8155	34.3463	24.9237	36.1274	36.1288	32.7657	34.823	30.9645	35.0013	38.8415
FW	127148	82840.4	66058.7	86611.5	74410.5	86188.7	77032.4	65242.9	78692.5	99868.9
FW2	423.041	260.972	190.272	289.019	220.787	278.508	278.584	202.744	243.65	228.733
FW3	191.585	116.837	92.5522	133.257	127.12	104.254	116.34	101.003	119.616	117.141
G	19015.9	12246.9	10882.3	13827.1	12703.9	14839.9	11934.8	9979.41	11794.1	23216.1
G2	19618.1	12665.5	10975.3	13361.6	12885.9	15180.9	13001.6	10748.4	12121.3	21293.2
G3	529.708	338.364	262.307	349.823	317.13	335.104	300.744	248.453	305.497	320.596
G4	10465.2	6544.55	5270.31	6195.15	6172.67	6347.61	5785.37	5218.25	5823.47	6112.29
G5	1771.91	1204.67	894.519	1200.49	1256.48	1389.56	1095.34	1038.05	1268.88	1770.06
G5A	1218.38	680.927	532.821	727.285	738.632	738.717	656.097	519.761	592.304	728.124
G6	13030.1	9732	8509.03	9407.33	7406.4	10261.6	8818.13	7301.72	9151.66	13790.6
G7	26.6666	17.6981	16.8691	21.9133	20.0715	19.3615	16.6201	14.0077	19.7095	22.1951
GTWIN	11886.6	7500.69	6264.67	8532.97	7105.32	8501.21	6546.72	6137.6	7684.66	9647.49
GYPSY	31702.2	20148.1	15961.1	24836.7	20091.6	23518.3	19766	17231	22344.1	25472.6
Gypsy1	14302.6	8796.25	7244.3	9553.42	8597.31	10208	8276	7326.05	9118.35	12669.1
GYPSY10	3887.63	2419.54	1888.89	2765.22	2696.28	2704.66	2145.57	2195.53	2606.75	2218.9
GYPSY11	207.637	149.534	112.917	150.235	89.6529	134.041	124.255	112.799	148.501	65.9689
GYPSY12	52132.2	33882.7	28841.2	32471.2	31501.6	33231.9	30477.2	28251.4	31875.7	37719.4
Gypsy2	20841.1	13484.3	11043	14419.4	12183.4	14609	11892.1	10708.5	13674.6	16447.2
GYPSY2	18125.5	12028.4	9813.42	14645.6	12227.6	14342.4	11555.7	9507.57	12257.3	15119.2
GYPSY3	5081.93	3164.66	2508.48	3532.98	3172.64	3431.46	2721.73	2429.97	3183.08	3891.55
GYPSY4	15864.1	9950.23	7707.21	10981.7	9639.69	10432.9	8687.55	7500.04	9341.28	9593.85
GYPSY5	6551.45	3792.49	3034.62	3884.38	3433.57	3634.01	2805.63	2825.88	3721.01	3352.08
GYPSY6	29978.7	18980.8	15439.8	21493.4	19419.9	21722.2	18033.6	15262.5	19348.3	23439.3
GYPSY6A	3576.43	2446.24	1949.52	2672.24	2218.57	2895.3	2484.3	2161.62	2643.45	3124.58
GYPSY7	1482.46	1048.24	750.6	1063.88	1010.27	968.077	752.651	709.234	927.365	956.857
GYPSY8	8427.69	5318.28	4283.85	5873.76	5174.44	6250.8	5198.91	4037.92	5069.75	9836.76
GYPSY9	236.634	164.682	126.898	163.856	152.544	165.318	131.378	117.96	134.568	135.637
HELENA_RT	2397.15	1398.9	1273.39	1565.91	1603.05	1822.96	1644.59	1341.79	1451.71	1623.33
HETA	15211.4	8660.52	8640.79	10179.8	11027.3	9235.46	10837.1	6324.13	10621.7	15219.7
HETRP	23009.2	17071.6	16002	19602	14158.5	15959.9	16777.6	14051.2	15669.4	9989.66
HMR1	34.1747	23.2475	18.9968	22.703	28.1001	35.7444	22.1601	20.643	25.1466	28.3605
HMR2	1155.73	716.173	665.798	780.193	673.065	759.568	651.348	450.459	612.693	1122.09
HMSBEAGLE	16399.5	10189.5	8080.92	10508.1	9188.75	11074.8	9811.38	7991.78	10286	12897.8
HOBO	4090.09	2571.02	2144.66	2678.16	2036.59	2700.19	2394.87	1940.44	2329.46	2470.44
I	24157.4	13692.8	10817.1	15315.8	12942.1	14402	13004	11395.7	14344.8	11149.4
IDEFIX	27986.8	19518.3	14441.2	20289.4	17209.3	18987.7	17229.5	14639.6	20009.5	15909
INVADER1	9568.92	6212.03	4483.99	6745.16	5308.25	6727.39	5573.26	4663.1	5191.75	5784.92
INVADER2	13982.1	8465.84	6129.57	8801.46	8134.32	7973.98	7343.69	5812.47	7628.25	7153
INVADER3	11130.1	7510.14	5889.91	8016.92	7200.33	7948.66	6854.59	5959.19	7349.6	7779.4
INVADER4	5889.18	4545.11	3574.28	4733.47	4190.94	4856.77	4213.58	3575.66	4346.28	5398.35
INVADER5	32.3624	24.2974	17.1731	25.4668	20.0715	14.8935	20.5772	13.2705	12.9131	27.7439
INVADER6	19022.1	12709.5	9351.42	12155	10655.3	12668.4	10628.9	10019.2	10260.1	11916.9
IVK	17294.2	9495.18	7019.68	10578	10137.5	10103.7	8656.68	7455.07	8669.45	7050.04
Jockey	29205.1	17537.2	13692.4	21415	18571.5	19897.7	16082.7	14162.6	17202.3	18750.6
JOCKEY2	1541.49	828.061	748.928	952.539	876.457	969.567	996.412	698.912	933.822	1345.89
LOOPER1	2473.01	1348.81	1109.41	1216.09	1213.66	1279.35	1209.31	1113.98	1121.06	1182.51
M4DM	2812.94	1649.97	1151.66	1730.95	1455.86	1587.65	1356.51	1313.78	1491.12	1041.94
MARINER2	117.281	67.0428	48.6317	70.8728	50.8479	86.3823	41.9459	50.8702	54.7108	77.683
MAX	132312	80847.9	68715.8	82642.6	78481	90856.3	81542.8	66703.4	76764.7	127813
MDG1	67863.5	40825.8	29380.2	39158.3	38652.4	40462.7	37930.9	33322.9	44355.2	33184.8
MDG3	37416.9	24924	17941.6	24301.1	21416.3	23577.9	20088.9	18703.3	23127.7	18774.6
MICROPIA	11916.6	6985.5	5567.42	8173.08	7790.43	8198.87	7023.16	5805.84	6931.96	7202.32
NOMAD	61377	41659.7	21042.8	28455.7	29384.7	34567.8	35213.2	24576.2	29426.3	42750.9
NTS	2334.24	2152.87	1691.47	2370.19	2462.11	2360.62	1317.73	2069.46	1556.71	1637.51
P-element	18521.7	13536.2	8671.18	15391.4	9390.8	9086.52	10398.6	38.337	13167.6	10738.1
POGO	9491.25	5678.24	4323.66	5741.88	5681.58	5519.53	4975.73	4148.5	4869.6	4826.21
PROTOP	66149.3	44156.8	35490.2	42797.5	38572.1	44223.3	38406.6	33391.5	39950.4	44787.9
QUASIMODO	30063.6	17736.2	13634.8	18458.9	15575.5	17230.3	15225.6	13784.4	18512.3	14171.6
QUASIMODO2	7473.65	4513.32	3365.47	5066.91	4073.18	4523.15	3965.86	3513.73	4324.53	3172.67
R1	158573	100766	87614.1	117059	99973.6	122697	102790	82992.9	95824.1	191241
R1-2	210.226	126.586	105.014	152.801	124.444	171.275	89.4318	99.5287	112.48	199.756
R2	870.678	584.937	525.982	638.645	555.312	670.207	535.008	453.408	612.013	1110.99
ROO	181493	129825	111361	131213	104970	123123	114295	105662	128665	130870
ROOA	40429.2	29393.8	21691.1	27833.5	23665.7	26421.1	22621.5	21024.9	24878.1	27589.8
ROVER	15391	8750.96	6915.12	9370.61	8565.19	8545.89	7605.66	6686.12	8243.66	7254.11
RSP	3466.14	2340.95	2050.89	2440.08	2352.38	2683.81	2700.36	2179.31	3058.71	2365.63
RT1A	71532.6	45938.6	39960.2	47527.4	42189	49802.4	41684.7	33879.6	41137.4	74593.5
RT1B	112981	76144.3	66544.6	81150.2	75960.1	92825.2	76577.3	66211.6	78006.7	153277
RT1C	2629.38	2188.86	1911.83	2261.02	1767.63	2374.02	1920.8	1664.71	2009.35	4308.94
S	10042.4	6048.4	5203.9	5716.42	4914.85	6162.93	5274.89	4632.14	5451.37	9240.57
S2	143.171	92.5401	72.9476	91.6016	74.9337	84.8929	66.4803	71.5132	73.4008	64.1193
SAR	6495.52	3916.53	2918.05	3161.44	3584.78	3894.65	3650.87	3242.42	3497.41	3041.97
SAR2	2789.9	1855.6	1350.59	1769.25	1566.92	1520.63	1264.71	1288.71	1294.37	1292.87
SAT6	111.327	100.339	94.2239	122.004	101.696	138.51	90.2232	86.9954	110.441	257.094
STALKER2	34371.5	22207.8	17569.1	25240.8	19675.5	22396.8	19428.1	16328.6	21138.1	20024.3
STALKER3	1050.35	515.795	384.038	554.94	659.684	497.443	656.097	604.545	531.476	274.357
STALKER4	27972.8	17272.9	12946.4	18015.1	15706.6	16545.2	15717	13413.5	17199.9	12201.2
TABOR	30362.2	18406	14814.3	19947.6	17482.3	18718.1	16222.8	14153.7	18922.5	15575.4
TAHRE	27826.8	15356.4	12821.1	18309.1	12770.8	16283.1	13624.5	11372.1	14457.2	19618
TART	130912	79365.6	66977.7	77846.4	77626	88244	76172.9	63742.6	71536.6	94767.7
TC1	115.21	71.9923	53.1909	77.1902	78.948	64.042	55.4002	42.7605	69.6628	67.8185
TC1-2	2724.91	1571.23	1091.33	1640.54	1585.65	1489.35	1286.87	1199.5	1384.76	970.421
TIRANT	2761.16	1447.49	1123.09	1649.03	1584.31	1653.18	1130.16	1173.7	1371.17	1448.85
TLD1	14.7573	12.4487	11.0941	11.845	6.69051	11.9148	3.95716	16.2195	9.1751	8.63144
TLD2	819.157	682.727	584.644	703.793	515.169	808.717	741.571	561.784	791.098	655.373
TOM1	75.5986	65.6929	44.2245	64.7529	70.9194	53.6166	50.6516	54.5565	68.9832	55.4878
Transib-N1	8.28478	9.14902	3.19146	7.10702	8.02861	2.9787	4.74859	6.63525	3.39819	0.616532
Transib1	843.753	576.388	494.372	488.016	527.212	498.932	508.891	499.118	510.408	538.232
TRANSIB2	11970.2	8411.1	6443.4	7630.77	6434.93	7494.41	6826.89	6032.18	8780.57	6099.35
TRANSIB3	240	132.886	89.6647	147.866	147.191	128.084	82.3089	126.807	138.986	77.0664
Transib4	59.029	34.7963	26.2915	36.917	33.4526	20.8509	40.363	22.8547	39.7588	22.1951
Transib5	2239.48	1484.84	1144.36	1554.46	1372.89	1394.03	1435.66	1204.67	1337.87	1036.39
TRANSPAC	6674.68	3770.74	3267.75	4788.16	3393.43	3817.2	4754.92	2660	4057.43	2998.81
XDMR	110.291	65.093	42.2488	57.251	61.5527	49.1485	55.4002	55.2937	58.109	48.706
ZAM	13440.8	7656.08	6038.39	8084.04	7554.93	7525.68	6294.26	6404.49	7559.27	5449.52
Supplementary Table 5. Normalized TE-derived ovarian piRNA counts from all populations at Generation 51. Read counts are normalized to the total number of miRNAs in each library.
