## Supplementary Table 6 for "TE invasion fuels molecular adaptation in laboratory populations of *Drosophila melanogaster*"

### Sheet: pingpong pop1
TE	Pop1.G16	Pop1.G21	Pop1.G26	Pop1.G31	Pop1.G36	Pop1.G51
1731	0.273907	0.229628	0.225392	0.271138	0.111178	0.233409
176	0.302561	0.255994	0.269354	0.286773	0.125413	0.27656
297	0.329579	0.287427	0.297397	0.31074	0.151527	0.297884
412	0.0826518	0.0713153	0.0909723	0.104241	0.0412958	0.0801217
5S	0.0179348	0	0	0.00090212	0	0
ACCORD	0.287196	0.267973	0.310097	0.295618	0.0967989	0.219672
ACCORD2	0.20197	0.186472	0.195077	0.196852	0.0325439	0.162977
ARS406	0.411202	0.435748	0.444592	0.425677	0.298532	0.482882
BAGGINS1	0.198554	0.178742	0.174315	0.184989	0.0985639	0.190574
BARI	0.312361	0.295598	0.32092	0.302911	0.124892	0.266483
BATUMI	0.293053	0.267846	0.273682	0.284851	0.123258	0.305181
BEL	0.291305	0.251426	0.252641	0.267027	0.150121	0.259939
Bica	0.141409	0.11926	0.116496	0.104326	0.0396941	0.141665
BLASTOPIA	0.179427	0.134846	0.167406	0.134836	0.0173513	0.141656
BLOOD	0.209604	0.17646	0.198383	0.194861	0.0719358	0.167422
BS	0.367055	0.323748	0.332579	0.372854	0.194866	0.390463
BS2	0.3389	0.296951	0.306133	0.307102	0.312339	0.338536
BS3	0.207452	0.162194	0.168272	0.199782	0.08626	0.189278
BURDOCK	0.342836	0.26185	0.282173	0.295475	0.156369	0.23293
Chimpo	0.370725	0.358704	0.354351	0.401443	0.073526	0.346549
Chouto	0.272117	0.222626	0.246561	0.196511	0.0430859	0.21996
CIRCE	0.293052	0.223814	0.252579	0.262344	0.0913679	0.277985
COPIA	0.290505	0.292628	0.287533	0.298241	0.0797327	0.239483
Copia1	0.255881	0.198982	0.178479	0.15919	0.060415	0.224692
COPIA2	0.201375	0.174387	0.212634	0.178837	0.0641986	0.161015
CR1A	0.314442	0.296733	0.311566	0.31301	0.173156	0.303189
DIVER	0.268299	0.214747	0.213579	0.210999	0.0596458	0.241677
DIVER2	0.203305	0.146667	0.160975	0.163095	0.0719315	0.161292
DNAREP1	0.291459	0.281393	0.28179	0.273157	0.0928515	0.279744
DOC	0.350202	0.313093	0.326358	0.323314	0.190546	0.344905
DOC2	0.19214	0.195127	0.226905	0.212744	0.0244133	0.162082
DOC3	0.270585	0.236293	0.236682	0.256776	0.111378	0.251401
DOC4	0.051917	0.0155457	0.0410658	0.0697876	0.0254453	0.0941529
DOC5	0.188112	0.152779	0.157622	0.140112	0.0131533	0.168945
DOC6	0.230952	0.156133	0.177171	0.183042	0.0541306	0.183713
FB4	0.334498	0.326706	0.375492	0.313814	0.0730994	0.145923
FROGGER	0.0130208	0	0.00766284	0.0669591	0	0.0208952
FW	0.260016	0.229719	0.23884	0.222432	0.0949241	0.24007
FW2	0.0859743	0.150092	0.122054	0.0857951	0.002442	0.17797
FW3	0.0630395	0.019229	0.0156438	0.00540192	0	0.0348848
G	0.225658	0.203967	0.171869	0.225647	0.176624	0.231535
G2	0.355861	0.320098	0.320681	0.339626	0.15896	0.308927
G3	0.0924603	0.0559806	0.038448	0.0497609	0.00250712	0.0362441
G4	0.224772	0.20851	0.275887	0.251988	0.0100876	0.232966
G5	0.0790789	0.0626489	0.0720513	0.0650803	0.030108	0.0747863
G5A	0.081097	0.0892852	0.0697085	0.0609593	0.0127778	0.0677477
G6	0.344181	0.263893	0.258036	0.259156	0.0716671	0.267955
G7	0.0111111	0.00555742	0.00666667	0.00155678	0	0.0197494
GTWIN	0.0339088	0.0243191	0.0247055	0.0303419	0.00697868	0.0384017
GYPSY	0.050493	0.0533724	0.0704644	0.0640278	0.00614242	0.0631136
Gypsy1	0.15333	0.124335	0.128255	0.138391	0.0343014	0.140938
GYPSY10	0.176004	0.199654	0.260461	0.275231	0.0728067	0.1812
GYPSY11	0.0372812	0.00621459	0.00656174	0.00521706	0	0.00998163
GYPSY12	0.214685	0.207561	0.215435	0.21953	0.103569	0.214705
Gypsy2	0.138863	0.0963365	0.0973592	0.113008	0.0437564	0.102555
GYPSY2	0.0764769	0.0779312	0.0783364	0.0677272	0.0203025	0.0873792
GYPSY3	0.148346	0.133432	0.125555	0.141015	0.0407821	0.140721
GYPSY4	0.190782	0.178668	0.163617	0.17787	0.0269798	0.192442
GYPSY5	0.0236544	0.0158199	0.0139719	0.0148712	0	0.0150538
GYPSY6	0.109259	0.106953	0.109542	0.0929806	0.05051	0.111629
GYPSY6A	0.155122	0.207913	0.241906	0.232233	0.0212636	0.195828
GYPSY7	0.0819744	0.0636845	0.0664454	0.0511049	0.0131086	0.0603603
GYPSY8	0.136443	0.0983523	0.11103	0.129166	0.0728021	0.128862
GYPSY9	0.0320045	0.0183062	0.0308128	0.0170507	0	0.0402815
HETA	0.310415	0.314981	0.306772	0.3097	0.163098	0.269571
HETRP	0.494371	0.467856	0.463036	0.448725	0.163112	0.470387
HMR1	0	0.00916667	0.00806452	0.00563063	0	0.0048737
HMR2	0.131213	0.116561	0.132577	0.127253	0.0431887	0.135638
HMSBEAGLE	0.258025	0.215042	0.225281	0.233932	0.0575272	0.198616
HOBO	0.134192	0.122316	0.131319	0.123331	0.0545002	0.139181
I	0.326319	0.293997	0.290579	0.305268	0.181761	0.286234
IDEFIX	0.248568	0.222051	0.227312	0.210022	0.0608907	0.20252
INVADER1	0.215528	0.15995	0.147682	0.16047	0.0347421	0.162468
INVADER2	0.259365	0.225689	0.238574	0.249794	0.0474607	0.247549
INVADER3	0.237193	0.192994	0.222404	0.216013	0.101571	0.213252
INVADER4	0.298158	0.280141	0.283045	0.314955	0.101755	0.327387
INVADER5	0	0	0	0.0350877	0	0.00799087
INVADER6	0.148032	0.115366	0.117691	0.108889	0.0397696	0.133013
IVK	0.249892	0.195337	0.215087	0.215764	0.0518081	0.242056
Jockey	0.218964	0.2226	0.198267	0.208807	0.0624505	0.196385
JOCKEY2	0.111267	0.0826212	0.0659556	0.0973447	0.00505051	0.152202
LOOPER1	0.161043	0.125517	0.130036	0.133137	0.0193217	0.124639
M4DM	0.242578	0.183316	0.19641	0.157492	0.00791826	0.220957
MARINER2	0.0870432	0.0624069	0.0830449	0.0273308	0	0.0477988
MAX	0.34214	0.311345	0.312638	0.338022	0.229521	0.335914
MDG1	0.0588543	0.0450381	0.0489246	0.0579997	0.0214713	0.0435344
MDG3	0.223419	0.185347	0.18275	0.179931	0.0515652	0.190092
MICROPIA	0.21567	0.191581	0.188848	0.209239	0.0989221	0.176268
NOMAD	0.378851	0.331469	0.344525	0.357727	0.232327	0.350122
NTS	0.213084	0.302282	0.262112	0.311524	0	0.230501
P-element	0.0191617	0.0348655	0.0687922	0.1677	0.143917	0.26603
POGO	0.298081	0.212922	0.221491	0.212826	0.0278017	0.210969
PROTOP	0.288998	0.290383	0.276896	0.289414	0.303319	0.310246
QUASIMODO	0.104306	0.0933518	0.0980035	0.0980659	0.0156944	0.0902698
QUASIMODO2	0.196487	0.158961	0.163115	0.142117	0.0305467	0.150463
R1	0.332683	0.278304	0.274786	0.298053	0.2069	0.340917
R1-2	0.297248	0.317495	0.257776	0.31058	0.164565	0.344129
R2	0.0236696	0.0290333	0.0600599	0.0322107	0	0.0342453
ROO	0.354385	0.309295	0.328789	0.312096	0.180785	0.301184
ROOA	0.196066	0.171855	0.174845	0.17832	0.0341382	0.165457
ROVER	0.17756	0.138896	0.15092	0.149673	0.0154925	0.168023
RSP	0.150591	0.106472	0.104761	0.0871746	0.00881341	0.115896
RT1A	0.30576	0.254409	0.256326	0.258311	0.235437	0.297426
RT1B	0.266847	0.248308	0.254354	0.266526	0.21292	0.259284
RT1C	0.0277747	0.020821	0.0260266	0.022444	0.0364561	0.0314405
S	0.201629	0.135567	0.126958	0.135823	0.356636	0.176003
S2	0.0183413	0.0170564	0.0194554	0.0094086	0	0.0212191
SAR	0.18784	0.158833	0.200798	0.166924	0.0224949	0.238016
SAR2	0.125297	0.0826511	0.0933408	0.0698548	0.231193	0.0854811
SAT6	0.0153948	0.0134496	0.0174866	0.0200747	0.0250795	0.0290994
STALKER2	0.0728215	0.0592484	0.0762697	0.0715029	0.0735558	0.0635347
STALKER3	0.102936	0.137057	0.129683	0.14769	0.0228977	0.157015
STALKER4	0.110041	0.101001	0.117278	0.116704	0.0478405	0.105819
TABOR	0.0117602	0.0127322	0.010528	0.0134797	6.38388e-05	0.0136303
TAHRE	0.273552	0.257414	0.253359	0.244563	0.115928	0.23597
TART	0.297688	0.313987	0.300907	0.323487	0.134129	0.303338
TC1	0.0214286	0.0330902	0.0223781	0.0165165	0	0.0364457
TC1-2	0.219261	0.187302	0.171315	0.179866	0.0238636	0.237288
TIRANT	0.0976941	0.0786455	0.112283	0.10942	0.0470851	0.101446
TLD1	0	0	0	0	0	0.00937951
TLD2	0.021174	0.0257223	0.0251838	0.0122223	0	0.0320522
TOM1	0.063374	0.0198771	0.0184076	0.0471331	0	0.0846901
Transib1	0.0200422	0.0266789	0.0271816	0.049793	0	0.0347032
TRANSIB2	0.332535	0.214137	0.244966	0.244171	0.0634793	0.231531
TRANSIB3	0.074227	0.0455051	0.0500582	0.0465052	0	0.0410407
Transib4	0.0139344	0	0.0195312	0	0	0.00574713
Transib5	0.2442	0.211134	0.21567	0.238573	0.0378356	0.168629
TRANSPAC	0.20786	0.159806	0.17494	0.174245	0.0583349	0.192113
XDMR	0.00505385	0.0587903	0.00462207	0.0124136	0	0.0105658
ZAM	0.0545353	0.0489596	0.0385296	0.0332487	0.0145772	0.0415504
Supplementary Table 6. Estimated ping-pong fractions for TE-derived ovarian piRNA counts from Generation 16, 21, 26, 31, 26 and 51 of population 1.

### Sheet: pingpong pop10
TE	Pop10.G16	Pop10.G21	Pop10.G26	Pop10.G31	Pop10.G36	Pop10.G51
1731	0.163524	0.186449	0.250367	0.230329	0.197961	0.185793
176	0.292725	0.227972	0.277631	0.280388	0.314058	0.255422
297	0.282185	0.210092	0.256267	0.307969	0.246304	0.251844
412	0.0613807	0.0634712	0.0697039	0.0690478	0.0599412	0.0638523
5S	0	0.00481696	0	0	0	0
ACCORD	0.297244	0.263906	0.290973	0.248297	0.249447	0.201831
ACCORD2	0.11887	0.126533	0.187356	0.199731	0.154037	0.112647
ARS406	0.415752	0.394616	0.479502	0.427036	0.478497	0.449541
BAGGINS1	0.11718	0.0967003	0.17571	0.159824	0.129414	0.155161
BARI	0.269425	0.237705	0.305639	0.318786	0.29532	0.286132
BATUMI	0.220262	0.183131	0.271488	0.266401	0.237414	0.251654
BEL	0.177561	0.187033	0.277376	0.257204	0.229804	0.261187
Bica	0.0556514	0.067075	0.146429	0.120461	0.0829946	0.103303
BLASTOPIA	0.0722565	0.122681	0.146075	0.125499	0.0993866	0.119119
BLOOD	0.0928546	0.127517	0.175464	0.161225	0.127173	0.140336
BS	0.287331	0.31515	0.338939	0.347793	0.337324	0.376641
BS2	0.285198	0.293087	0.309023	0.301004	0.309251	0.307922
BS3	0.148092	0.146873	0.223061	0.178708	0.149774	0.200179
BURDOCK	0.229247	0.149217	0.272112	0.286676	0.22646	0.185463
Chimpo	0.309828	0.213497	0.376954	0.325615	0.246443	0.379906
Chouto	0.169415	0.135255	0.221714	0.187363	0.196253	0.193434
CIRCE	0.213472	0.19039	0.258416	0.267306	0.244514	0.256817
COPIA	0.177384	0.177944	0.235609	0.278298	0.232597	0.215022
Copia1	0.128634	0.104353	0.229677	0.190529	0.173905	0.169395
COPIA2	0.123032	0.133653	0.172234	0.161278	0.137861	0.146627
CR1A	0.259046	0.189776	0.305626	0.303816	0.279438	0.281754
DIVER	0.157452	0.16067	0.240762	0.216001	0.196988	0.233913
DIVER2	0.132407	0.109545	0.15274	0.135017	0.116321	0.159761
DNAREP1	0.192876	0.161567	0.266051	0.262158	0.192373	0.243207
DOC	0.289223	0.273536	0.311477	0.324164	0.303145	0.304061
DOC2	0.0674714	0.114846	0.136607	0.0884774	0.15001	0.0848731
DOC3	0.16277	0.162613	0.246153	0.219978	0.223977	0.213956
DOC4	0.0168421	0.017424	0.043553	0.0450723	0.0437278	0.0217044
DOC5	0.0843168	0.0793866	0.154257	0.134242	0.098084	0.0956607
DOC6	0.0996149	0.0838469	0.192531	0.159179	0.128173	0.14912
FB4	0.197618	0.211374	0.310458	0.319953	0.289452	0.19947
FROGGER	0	0.0185185	0.0197368	0	0	0
FW	0.151365	0.114849	0.221296	0.207531	0.184709	0.186881
FW2	0.0497447	0.0312936	0.0975381	0.109042	0.113948	0.064901
FW3	0.00648649	0.0170815	0.0277355	0.0401401	0.0534447	0.00581833
G	0.126676	0.124004	0.191988	0.196769	0.155196	0.188926
G2	0.254613	0.199193	0.339134	0.312667	0.295005	0.294159
G3	0.0299309	0.0370305	0.066179	0.0292575	0.0195257	0.0509625
G4	0.209693	0.0434614	0.214766	0.256517	0.0918249	0.0932291
G5	0.0388197	0.028711	0.101555	0.0423928	0.0377023	0.0617929
G5A	0.0469061	0.043408	0.0994422	0.0815025	0.0626098	0.061757
G6	0.169553	0.14133	0.273689	0.23305	0.196179	0.29182
G7	0	0.0152222	0.0243997	0.0128205	0	0
GTWIN	0.0214405	0.0145275	0.0300036	0.0241147	0.0161888	0.0175575
GYPSY	0.0859584	0.106115	0.0655094	0.0501933	0.0609055	0.056726
Gypsy1	0.08973	0.0678905	0.119675	0.125246	0.109046	0.147918
GYPSY10	0.121452	0.120545	0.15041	0.154908	0.141234	0.07825
GYPSY11	0.000965406	0.0219068	0.0080926	0.00520289	0.0123771	0.019628
GYPSY12	0.147183	0.146196	0.205374	0.192389	0.182165	0.185482
Gypsy2	0.0996405	0.0930837	0.127421	0.10248	0.0947727	0.0874676
GYPSY2	0.039539	0.044661	0.0615775	0.0753683	0.0584015	0.0691681
GYPSY3	0.0603304	0.0724824	0.116701	0.134639	0.119356	0.115533
GYPSY4	0.0924961	0.0894769	0.186049	0.16426	0.123835	0.109222
GYPSY5	0.00511022	0.00592272	0.0135996	0.00550863	0.0157499	0.00350232
GYPSY6	0.0711983	0.0580536	0.0978787	0.0898918	0.0723235	0.092569
GYPSY6A	0.124641	0.0784565	0.150107	0.206016	0.0620792	0.136736
GYPSY7	0.0136683	0.0204603	0.0471769	0.0608693	0.0426964	0.0456811
GYPSY8	0.0984013	0.0883156	0.121301	0.102258	0.0756983	0.103386
GYPSY9	0.00725248	0.00720988	0.0481913	0.0112403	0.0177267	0.00839161
HETA	0.239661	0.203452	0.312637	0.290907	0.269305	0.30208
HETRP	0.296135	0.230131	0.518123	0.420206	0.292754	0.373819
HMR1	0	0	0	0.00882353	0.0102881	0
HMR2	0.0870056	0.0643263	0.134027	0.11113	0.0996159	0.109988
HMSBEAGLE	0.218463	0.203808	0.232109	0.227686	0.221824	0.224535
HOBO	0.0910786	0.0828705	0.13966	0.117529	0.111296	0.155371
I	0.22149	0.197367	0.304462	0.314891	0.257781	0.263899
IDEFIX	0.207153	0.188236	0.221068	0.216293	0.235595	0.185168
INVADER1	0.070382	0.0727529	0.171366	0.168504	0.145162	0.164708
INVADER2	0.149857	0.116775	0.254453	0.182732	0.162571	0.190932
INVADER3	0.178169	0.145826	0.191702	0.20231	0.139718	0.188186
INVADER4	0.222817	0.207414	0.303748	0.252358	0.207061	0.219397
INVADER5	0	0	0	0	0	0
INVADER6	0.0707214	0.0584537	0.128183	0.110203	0.0852088	0.0982753
IVK	0.109572	0.0995056	0.220193	0.187956	0.145414	0.175042
Jockey	0.148298	0.181741	0.276213	0.21194	0.185167	0.207686
JOCKEY2	0.0926535	0.0498059	0.0770898	0.0990547	0.0748714	0.0611894
LOOPER1	0.0907182	0.0605467	0.138863	0.108867	0.105543	0.0793441
M4DM	0.109675	0.0788907	0.212212	0.182239	0.0887976	0.123981
MARINER2	0.032656	0	0.101138	0.0312764	0.0865144	0.0229885
MAX	0.249357	0.223182	0.307053	0.304349	0.285422	0.299389
MDG1	0.0260538	0.0289505	0.055144	0.0457256	0.0435177	0.0281154
MDG3	0.14585	0.127146	0.206417	0.19074	0.154932	0.161522
MICROPIA	0.15635	0.192393	0.187311	0.204493	0.155591	0.161297
NOMAD	0.283715	0.268901	0.315228	0.323905	0.283376	0.279817
NTS	0.340035	0.392455	0.24851	0.307187	0.304684	0.243148
P-element	0	0	0.141716	0.031873	0.0626178	0.209324
POGO	0.208013	0.137225	0.228327	0.209215	0.248935	0.193296
PROTOP	0.26374	0.245288	0.303245	0.280271	0.283021	0.287814
QUASIMODO	0.0758048	0.0463805	0.0913595	0.0918359	0.0653801	0.075623
QUASIMODO2	0.142476	0.079333	0.178645	0.176927	0.124891	0.117626
R1	0.240237	0.201561	0.301991	0.263255	0.260702	0.275137
R1-2	0.206047	0.17521	0.363418	0.305126	0.29174	0.200656
R2	0.0209144	0.0251067	0.0381031	0.0420983	0.0244161	0.0184815
ROO	0.243363	0.209735	0.30162	0.317534	0.290684	0.305971
ROOA	0.134395	0.145822	0.169491	0.180199	0.1666	0.157336
ROVER	0.0950795	0.0724788	0.143224	0.128783	0.109307	0.124878
RSP	0.0539	0.0510812	0.147345	0.096052	0.0905811	0.0744477
RT1A	0.251088	0.246304	0.281209	0.251097	0.250445	0.254031
RT1B	0.210693	0.211567	0.252966	0.252501	0.239578	0.228449
RT1C	0.0194495	0.0151183	0.0292704	0.0235755	0.025095	0.0232935
S	0.302228	0.321524	0.227493	0.182911	0.217474	0.179314
S2	0.0142857	0.0240212	0.0103305	0.0137973	0.0120836	0.0204225
SAR	0.0947708	0.257498	0.175739	0.194539	0.140606	0.151676
SAR2	0.10657	0.137891	0.132899	0.0895108	0.0710145	0.0980498
SAT6	0.00962521	0.0216351	0.0236112	0.023675	0.0186725	0.00928544
STALKER2	0.058222	0.0706169	0.0553613	0.0674391	0.0655212	0.0529353
STALKER3	0.0536925	0.0277851	0.101751	0.101119	0.0803601	0.082494
STALKER4	0.0856451	0.087035	0.0956381	0.104712	0.106692	0.0993882
TABOR	0.00249866	0.00262937	0.00661502	0.00716203	0.00751825	0.00336929
TAHRE	0.197187	0.18197	0.251018	0.242293	0.205911	0.272467
TART	0.234583	0.220352	0.278595	0.308092	0.260709	0.286976
TC1	0	0.0786522	0.0255116	0.0154321	0.0358232	0.0465116
TC1-2	0.140242	0.088207	0.22052	0.172521	0.12719	0.181698
TIRANT	0.0284699	0.0584602	0.136097	0.0466383	0.0934913	0.0625921
TLD1	0	0	0.0107527	0	0	0
TLD2	0.00308847	0.00250811	0.0201813	0.016545	0.0115697	0.0114174
TOM1	0	0.00620991	0.0453482	0.0131645	0.0462486	0
Transib1	0.033338	0.012258	0.0202779	0.0438877	0.0332758	0.0292424
TRANSIB2	0.276437	0.20988	0.27089	0.25018	0.219911	0.234044
TRANSIB3	0.0146429	0.01432	0.0444358	0.0756417	0.04043	0.112766
Transib4	0	0	0	0	0	0
Transib5	0.116322	0.103493	0.170349	0.197468	0.136039	0.177292
TRANSPAC	0.101272	0.0981088	0.219562	0.139716	0.134541	0.144901
XDMR	0.00438728	0.00969713	0.0234697	0.00932609	0	0.00663717
ZAM	0.0281424	0.0247572	0.0463825	0.0463537	0.0424783	0.0202041
Supplementary Table 6. Estimated ping-pong fractions for TE-derived ovarian piRNA counts from Generation 16, 21, 26, 31, 26 and 51 of population 1.

### Sheet: pingpong allG51
TE	G51_01	G51_03	G51_06	G51_08	G51_09	G51_10	G51_12	G51_21	G51_24	G51_25
1731	0.233409	0.23396	0.215337	0.203659	0.164068	0.185793	0.2414	0.223957	0.235764	0.170643
176	0.27656	0.284583	0.31885	0.267814	0.28946	0.255422	0.273379	0.274023	0.275912	0.255009
297	0.297884	0.27487	0.275329	0.278903	0.307489	0.251844	0.314957	0.278049	0.279861	0.223487
412	0.0801217	0.0777458	0.0732681	0.0760432	0.0710704	0.0638523	0.0701254	0.0742531	0.0650499	0.061881
5S	0	0	0.00157658	0.001893	0	0	0	0	0.00789474	0
ACCORD	0.219672	0.257258	0.231241	0.243626	0.293868	0.201831	0.222103	0.230914	0.20428	0.141116
ACCORD2	0.162977	0.157821	0.15004	0.161622	0.187103	0.112647	0.171215	0.160762	0.188695	0.155306
ARS406	0.482882	0.45426	0.48287	0.434947	0.497985	0.449541	0.409569	0.453576	0.451368	0.39998
BAGGINS1	0.190574	0.152286	0.154308	0.153356	0.174223	0.155161	0.175845	0.182131	0.173654	0.110122
BARI	0.266483	0.278208	0.300263	0.280104	0.308796	0.286132	0.28039	0.344032	0.2908	0.25907
BATUMI	0.305181	0.254707	0.254666	0.268404	0.281289	0.251654	0.277493	0.272469	0.287927	0.187049
BEL	0.259939	0.226692	0.233117	0.251433	0.288271	0.261187	0.25541	0.257605	0.267439	0.189834
Bica	0.141665	0.114259	0.109965	0.125292	0.0851176	0.103303	0.132092	0.0959804	0.115118	0.0787148
BLASTOPIA	0.141656	0.108122	0.137644	0.112267	0.149381	0.119119	0.113804	0.0971356	0.135748	0.065061
BLOOD	0.167422	0.161658	0.150111	0.150023	0.187289	0.140336	0.182145	0.177378	0.160732	0.116588
BS	0.390463	0.327415	0.355754	0.349152	0.34899	0.376641	0.397894	0.39329	0.387648	0.232291
BS2	0.338536	0.291553	0.315387	0.305218	0.29927	0.307922	0.320512	0.308594	0.32479	0.311835
BS3	0.189278	0.177446	0.173927	0.1934	0.183036	0.200179	0.229794	0.198877	0.229034	0.110129
BURDOCK	0.23293	0.198873	0.206391	0.197496	0.276908	0.185463	0.25547	0.213046	0.256333	0.144933
Chimpo	0.346549	0.341205	0.339388	0.339397	0.323339	0.379906	0.361217	0.342356	0.360673	0.201176
Chouto	0.21996	0.209957	0.186886	0.200676	0.191055	0.193434	0.240126	0.230015	0.294009	0.093742
CIRCE	0.277985	0.235335	0.246716	0.250509	0.256549	0.256817	0.251292	0.261401	0.24812	0.168807
COPIA	0.239483	0.272362	0.254136	0.266289	0.270531	0.215022	0.2146	0.231911	0.229332	0.149302
Copia1	0.224692	0.166147	0.149398	0.180855	0.199619	0.169395	0.180302	0.186463	0.170147	0.0748239
COPIA2	0.161015	0.139991	0.15337	0.147989	0.160978	0.146627	0.149083	0.173198	0.189705	0.136377
CR1A	0.303189	0.285025	0.278032	0.29051	0.302302	0.281754	0.292145	0.286726	0.273884	0.235042
DIVER	0.241677	0.225623	0.246221	0.239158	0.190722	0.233913	0.230646	0.217045	0.222263	0.152704
DIVER2	0.161292	0.133522	0.142064	0.137671	0.149941	0.159761	0.182371	0.168397	0.169178	0.0881132
DNAREP1	0.279744	0.23967	0.209	0.242348	0.243888	0.243207	0.303792	0.318566	0.288258	0.12808
DOC	0.344905	0.311655	0.314781	0.309123	0.318522	0.304061	0.322419	0.301059	0.320464	0.26707
DOC2	0.162082	0.175782	0.129104	0.182472	0.169402	0.0848731	0.0994473	0.0960693	0.0765556	0.0484524
DOC3	0.251401	0.22846	0.242742	0.227909	0.225571	0.213956	0.262095	0.25076	0.231844	0.180412
DOC4	0.0941529	0.0397608	0.0311926	0.0502407	0.0766863	0.0217044	0.0153728	0.0212433	0.0473674	0.00177746
DOC5	0.168945	0.118261	0.109522	0.12081	0.142058	0.0956607	0.119627	0.180371	0.128333	0.0645913
DOC6	0.183713	0.138222	0.145765	0.149173	0.156734	0.14912	0.186552	0.183039	0.184792	0.0716039
FB4	0.145923	0.262086	0.20208	0.222407	0.240319	0.19947	0.190593	0.313553	0.2975	0.104203
FROGGER	0.0208952	0.0262238	0.00527903	0.0109311	0	0	0	0	0.0131579	0
FW	0.24007	0.201719	0.190453	0.208268	0.22275	0.186881	0.218659	0.191532	0.211486	0.155515
FW2	0.17797	0.091911	0.0855194	0.096534	0.197586	0.064901	0.135679	0.13953	0.102211	0.044023
FW3	0.0348848	0.0218986	0.0142459	0.0297847	0.0231414	0.00581833	0.0116804	0.0226155	0.034067	0.00335616
G	0.231535	0.187403	0.194785	0.182343	0.268319	0.188926	0.189078	0.206393	0.228733	0.150052
G2	0.308927	0.282161	0.290571	0.286705	0.357694	0.294159	0.329225	0.306531	0.281602	0.228553
G3	0.0362441	0.0316781	0.0759953	0.0337748	0.0133264	0.0509625	0.020853	0.0225969	0.0334823	0.0351493
G4	0.232966	0.186261	0.175078	0.181108	0.119692	0.0932291	0.111825	0.278454	0.291708	0.0559901
G5	0.0747863	0.0535285	0.0511662	0.060445	0.114715	0.0617929	0.0829374	0.0899799	0.0508689	0.0317683
G5A	0.0677477	0.0432003	0.0487682	0.0566719	0.0676814	0.061757	0.0452947	0.0509347	0.0645308	0.0311979
G6	0.267955	0.267884	0.299594	0.261529	0.300742	0.29182	0.311079	0.271068	0.337438	0.192182
G7	0.0197494	0.0115337	0	0.00743412	0	0	0	0	0	0
GTWIN	0.0384017	0.0348931	0.0226474	0.0269708	0.017009	0.0175575	0.022956	0.0287385	0.0261402	0.0127267
GYPSY	0.0631136	0.0577129	0.0604606	0.0590027	0.0607081	0.056726	0.0634449	0.0569993	0.109178	0.107413
Gypsy1	0.140938	0.131535	0.115147	0.121982	0.111328	0.147918	0.126936	0.100924	0.127056	0.0622673
GYPSY10	0.1812	0.19844	0.118352	0.193988	0.174436	0.07825	0.18299	0.209796	0.19146	0.0609012
GYPSY11	0.00998163	0.00757229	0.00654226	0.0167198	0	0.019628	0.000329282	0.0190597	0.00880278	0.0116806
GYPSY12	0.214705	0.180153	0.190386	0.185817	0.2233	0.185482	0.219963	0.200315	0.207709	0.153979
Gypsy2	0.102555	0.121526	0.102724	0.124577	0.0957397	0.0874676	0.0980142	0.12271	0.125732	0.100164
GYPSY2	0.0873792	0.0816872	0.0740045	0.0704412	0.0651943	0.0691681	0.0533001	0.0640777	0.0659173	0.0387102
GYPSY3	0.140721	0.130026	0.133379	0.137204	0.142934	0.115533	0.120368	0.131104	0.114339	0.067514
GYPSY4	0.192442	0.159935	0.166724	0.183475	0.136091	0.109222	0.139337	0.129163	0.156543	0.0757032
GYPSY5	0.0150538	0.0118579	0.0206546	0.0108207	0.00300075	0.00350232	0.0135198	0.00319899	0.0107133	0.00205441
GYPSY6	0.111629	0.0864518	0.0904343	0.0917494	0.1036	0.092569	0.125872	0.0803834	0.0988309	0.0469987
GYPSY6A	0.195828	0.169908	0.143873	0.165336	0.191338	0.136736	0.187052	0.139576	0.187177	0.0480879
GYPSY7	0.0603603	0.0415965	0.0347828	0.0609025	0.0347516	0.0456811	0.0243312	0.0268201	0.0443424	0.00766708
GYPSY8	0.128862	0.104424	0.105926	0.110981	0.115586	0.103386	0.11732	0.112595	0.134664	0.079944
GYPSY9	0.0402815	0.0328364	0.0380629	0.0232348	0.0145985	0.00839161	0.015859	0.00644122	0.0203326	0.0101286
HETA	0.269571	0.262508	0.280828	0.294179	0.319526	0.30208	0.290781	0.308733	0.310623	0.252912
HETRP	0.470387	0.40905	0.311872	0.373303	0.366251	0.373819	0.427022	0.456278	0.437727	0.181342
HMR1	0.0048737	0.000779459	0.00999468	0	0	0	0.0246914	0	0.00550661	0
HMR2	0.135638	0.0909513	0.0910176	0.118845	0.13533	0.109988	0.0966412	0.10805	0.113939	0.0940578
HMSBEAGLE	0.198616	0.193473	0.210391	0.205396	0.189396	0.224535	0.249964	0.220632	0.256622	0.242459
HOBO	0.139181	0.124565	0.127581	0.13033	0.137373	0.155371	0.108828	0.157976	0.130532	0.0666333
I	0.286234	0.222647	0.242966	0.233789	0.279599	0.263899	0.255275	0.275139	0.24736	0.207119
IDEFIX	0.20252	0.228686	0.205221	0.230715	0.20925	0.185168	0.242381	0.187488	0.24945	0.0327378
INVADER1	0.162468	0.133168	0.145158	0.155622	0.146487	0.164708	0.119119	0.129527	0.135839	0.0788946
INVADER2	0.247549	0.205524	0.184638	0.188986	0.222008	0.190932	0.251634	0.221497	0.213872	0.0938751
INVADER3	0.213252	0.191898	0.208112	0.205903	0.200097	0.188186	0.228129	0.190116	0.237604	0.139821
INVADER4	0.327387	0.253508	0.239171	0.276839	0.322111	0.219397	0.318139	0.317161	0.290216	0.119268
INVADER5	0.00799087	0.0125448	0	0.0174825	0	0	0	0	0	0
INVADER6	0.133013	0.105854	0.100468	0.111301	0.126062	0.0982753	0.116297	0.0976959	0.103927	0.0649687
IVK	0.242056	0.180259	0.181535	0.17982	0.219968	0.175042	0.190125	0.189772	0.200021	0.075916
Jockey	0.196385	0.167526	0.15081	0.179007	0.18486	0.207686	0.190283	0.224859	0.200629	0.126135
JOCKEY2	0.152202	0.0860951	0.114056	0.084591	0.0920806	0.0611894	0.130817	0.134242	0.118575	0.135258
LOOPER1	0.124639	0.108382	0.124742	0.0946452	0.141363	0.0793441	0.106901	0.0919124	0.0992742	0.0577265
M4DM	0.220957	0.147271	0.124572	0.154668	0.131553	0.123981	0.197141	0.15934	0.157465	0.0275614
MARINER2	0.0477988	0.036014	0.0616812	0.0669868	0	0.0229885	0	0.0681159	0.0314258	0.015748
MAX	0.335914	0.296567	0.310433	0.300507	0.344061	0.299389	0.330319	0.321876	0.29937	0.263006
MDG1	0.0435344	0.0413732	0.0814068	0.0466054	0.0279089	0.0281154	0.0385198	0.0432542	0.0531772	0.0315984
MDG3	0.190092	0.175957	0.186386	0.181814	0.215079	0.161522	0.17888	0.186609	0.186127	0.10761
MICROPIA	0.176268	0.14337	0.162451	0.166525	0.189283	0.161297	0.200454	0.205272	0.182338	0.145231
NOMAD	0.350122	0.307505	0.315037	0.299764	0.319628	0.279817	0.327718	0.314614	0.299326	0.24399
NTS	0.230501	0.280521	0.254143	0.294991	0.30293	0.243148	0.35747	0.307821	0.285958	0.424589
P-element	0.26603	0.23519	0.252114	0.26361	0.153675	0.209324	0.277934	0.0384615	0.3274	0.324339
POGO	0.210969	0.188807	0.184615	0.231518	0.156538	0.193296	0.192289	0.187666	0.188947	0.124728
PROTOP	0.310246	0.272018	0.277229	0.284921	0.291159	0.287814	0.256006	0.293594	0.259679	0.258334
QUASIMODO	0.0902698	0.0902792	0.0859182	0.0911493	0.104255	0.075623	0.0943414	0.0835369	0.0822463	0.0335371
QUASIMODO2	0.150463	0.141778	0.142017	0.168046	0.094908	0.117626	0.149953	0.130608	0.152884	0.0643852
R1	0.340917	0.286296	0.294821	0.296484	0.304503	0.275137	0.284828	0.267087	0.266838	0.235207
R1-2	0.344129	0.340241	0.311579	0.294199	0.368944	0.200656	0.134934	0.22002	0.2332	0.229153
R2	0.0342453	0.0429857	0.0314827	0.0299911	0.00800213	0.0184815	0.0254617	0.0194019	0.0310103	0.0145093
ROO	0.301184	0.322738	0.348103	0.324036	0.307122	0.305971	0.339083	0.3398	0.331295	0.272927
ROOA	0.165457	0.150237	0.167296	0.141138	0.14733	0.157336	0.187014	0.192613	0.202499	0.170849
ROVER	0.168023	0.122611	0.125853	0.133688	0.131195	0.124878	0.135251	0.147803	0.119126	0.0782044
RSP	0.115896	0.0740653	0.0811383	0.0600625	0.0831267	0.0744477	0.0997835	0.0948482	0.0932756	0.0847783
RT1A	0.297426	0.280104	0.291522	0.275673	0.284554	0.254031	0.26811	0.261029	0.276936	0.246262
RT1B	0.259284	0.234407	0.252871	0.233939	0.288511	0.228449	0.240639	0.271918	0.254803	0.213403
RT1C	0.0314405	0.0346801	0.0266202	0.0283626	0.0352849	0.0232935	0.0162441	0.0198098	0.0258133	0.0161137
S	0.176003	0.193633	0.218135	0.186974	0.169051	0.179314	0.171764	0.163105	0.175963	0.288806
S2	0.0212191	0.0450176	0.0219107	0.0329096	0	0.0204225	0.0237273	0.0227273	0.0120165	0.00866667
SAR	0.238016	0.173941	0.191348	0.197701	0.215651	0.151676	0.196434	0.196385	0.246572	0.0644173
SAR2	0.0854811	0.111801	0.101217	0.106124	0.0935675	0.0980498	0.0640873	0.0473678	0.0884424	0.0672317
SAT6	0.0290994	0.0196141	0.0259201	0.0214019	0.0242693	0.00928544	0.0068343	0.0543829	0.0237919	0.0124233
STALKER2	0.0635347	0.0640995	0.0609018	0.06037	0.0626502	0.0529353	0.0584942	0.0596236	0.0718767	0.0458181
STALKER3	0.157015	0.0969528	0.157242	0.100153	0.112381	0.082494	0.158212	0.154882	0.125673	0.0293373
STALKER4	0.105819	0.0928713	0.0962243	0.0963203	0.095672	0.0993882	0.10689	0.109364	0.109379	0.0751318
TABOR	0.0136303	0.0063753	0.00426583	0.00835453	0.00301395	0.00336929	0.00762468	0.00619922	0.00890472	0.00703319
TAHRE	0.23597	0.230503	0.24598	0.240682	0.244585	0.272467	0.230715	0.294046	0.274031	0.248065
TART	0.303338	0.273484	0.274788	0.269074	0.309139	0.286976	0.303155	0.310376	0.298017	0.188349
TC1	0.0364457	0.0694538	0.0118708	0.055405	0.0282486	0.0465116	0	0	0.0247154	0.0222222
TC1-2	0.237288	0.142884	0.14653	0.147665	0.171223	0.181698	0.186701	0.212063	0.181589	0.0992422
TIRANT	0.101446	0.0534743	0.0654281	0.0578508	0.131929	0.0625921	0.0511685	0.0453966	0.0382609	0.0378608
TLD1	0.00937951	0	0.0304435	0.00269886	0	0	0	0	0	0
TLD2	0.0320522	0.0141307	0.0105532	0.0120602	0.002886	0.0114174	0.0138704	0.0140592	0.0151034	0
TOM1	0.0846901	0.0631421	0.030708	0.0501183	0.0680751	0	0.0610336	0.0476455	0.101516	0
Transib-N1	0	0	0	0	0	0	0	0	0	0
Transib1	0.0347032	0.0183967	0.0196788	0.0539537	0.0271714	0.0292424	0.0326738	0.01486	0.0213996	0.00713666
TRANSIB2	0.231531	0.22168	0.225896	0.230664	0.219194	0.234044	0.267895	0.247316	0.337987	0.164935
TRANSIB3	0.0410407	0.0315083	0.040141	0.0281962	0	0.112766	0.0173913	0.0222301	0.0405065	0.0165923
Transib4	0.00574713	0.0148784	0.00862069	0.0117021	0	0	0	0	0.00546448	0
Transib5	0.168629	0.210919	0.192736	0.192401	0.204019	0.177292	0.226387	0.216211	0.209556	0.0973692
TRANSPAC	0.192113	0.147502	0.153475	0.138863	0.158128	0.144901	0.1395	0.145724	0.161445	0.0836038
XDMR	0.0105658	0.0300947	0.00889072	0.0108913	0	0.00663717	0	0.00484417	0.0640641	0.0094308
ZAM	0.0415504	0.0351141	0.0301492	0.0365555	0.023847	0.0202041	0.043318	0.0340389	0.0379031	0.0155067
Supplementary Table 6. Estimated ping-pong fractions for TE-derived ovarian piRNA counts from all populations at Generation 51.
