## Supplementary Table 7 for "TE invasion fuels molecular adaptation in laboratory populations of *Drosophila melanogaster*"

### Sheet: cluster_insertions
Pop	Cluster	Freq	Fit	Lower	Upper
22C, Population 1, G51	X:13322281-13329320	0.0829016	0.0437543	-0.013054	0.100563
22C, Population 3, G51	2R:12725018-12732000	0.183735	0.177759	0.132521	0.222996
22C, Population 6, G51	2L:20067024-20084006	0.0546697	0.0574378	0.0235804	0.0912952
22C, Population 6, G51	2L:20067024-20084006	0.0642857	0.0640421	0.030186	0.0978982
22C, Population 10, G51	2L:20067024-20084006	0.0455487	0.052317	0.0188073	0.0858267
22C, Population 8, G51	2R:12725018-12732000	0.311615	0.28116	0.228039	0.33428
22C, Population 8, G51	X:21001-38971	0.382812	0.131513	0.0791915	0.183834
22C, Population 8, G51	2L:20110040-20160000	0.115566	0.131513	0.0791915	0.183834
22C, Population 9, G51	2L:20110040-20160000	0.118421	0.127324	0.0913093	0.163338
22C, Population 8, G51	3L:26001169-26015010	0.0771812	0.0677287	0.0154291	0.120028
22C, Population 25, G51	2R:6163111-6205025	0.495082	0.268662	0.226718	0.310607
27C, Population 8, G41	2R:12725018-12732000	0.443182	0.375791	0.0735784	0.678004
27C, Population 8, G41	2R:12725018-12732000	0.0857143	0.208465	-0.0969552	0.513885
22C, Population 1, G51	X-TAS	NA	0.542591	0.480787	0.604396
22C, Population 3, G51	X-TAS	NA	0.416475	0.369841	0.463108
22C, Population 6, G51	X-TAS	NA	0.319233	0.284378	0.354087
22C, Population 8, G51	X-TAS	NA	0.447376	0.392191	0.502562
22C, Population 9, G51	X-TAS	NA	0.282081	0.244433	0.319728
22C, Population 10, G51	X-TAS	NA	0.320055	0.284791	0.355318
22C, Population 12, G51	X-TAS	NA	0.131995	0.0834694	0.180521
22C, Population 24, G51	X-TAS	NA	0.351634	0.326114	0.377154
22C, Population 25, G51	X-TAS	NA	0.184845	0.143186	0.226505
22C, Population 3, G51	2R-TAS	NA	0.156825	0.111634	0.202017
22C, Population 10, G51	2R-TAS	NA	0.0308457	-0.00303104	0.0647225
22C, Population 8, G51	2R-TAS	NA	0.075691	0.0233991	0.127983
22C, Population 9, G51	2R-TAS	NA	0.0709502	0.0351071	0.106793
22C, Population 12, G51	2R-TAS	NA	0.03203	-0.0165191	0.0805792
22C, Population 25, G51	3R-TAS	NA	0.0305383	-0.0110331	0.0721097
Supplementary Table 7. Location and frequency of P-element insertions into piRNA clusters. Frequency of the insertion allele is based on the proportion of overlapping reads supporting the insertions (freq), or a linear model related read count to insertion frequency (fit). For the latter estimates, the upper and lower bound of the 95% prediction interval for the estimated insertion allele frequen…
